# High-resolution promoter interaction analysis implicates genes involved in the activation of Type 3 Innate Lymphoid Cells in autoimmune disease risk

**DOI:** 10.1101/2022.10.19.512842

**Authors:** Valeriya Malysheva, Helen Ray-Jones, Nora Lakes, Rachel A. Brown, Tareian A. Cazares, Owen Clay, David E. Ohayon, Pavel Artemov, Joseph A. Wayman, Zi F. Yang, Monica Della Rosa, Carmen Petitjean, Clarissa Booth, Joseph I.J. Ellaway, Jenna R. Barnes, Andrew W. Dangel, Ankita Saini, William R. Orchard, Xiaoting Chen, Sreeja Parameswaran, Frances Burden, Mattia Frontini, Takashi Nagano, Peter Fraser, Stefan Schoenfelder, Matthew T. Weirauch, Leah C. Kottyan, David F. Smith, Nick Powell, Jill M. Weimer, Eugene M. Oltz, Chris Wallace, Emily R. Miraldi, Stephen Waggoner, Mikhail Spivakov

## Abstract

Innate lymphoid cells (ILCs) are rare, tissue-resident innate lymphocytes that functionally mirror CD4+ T helper cell lineages but lack antigen receptors. Type 3 ILCs (ILC3s) are enriched in the gut, airways, and mucosal lymphoid tissues, where they regulate inflammation and promote barrier integrity. To define the regulatory architecture of primary human ILC3s, we map promoter-anchored chromosomal contacts using high-resolution, low-input Promoter Capture Hi-C (PCHi-C) in these cells alongside CD4+ T cells. By combining statistical detection with a PCHi-C-adapted Activity-by-Contact approach, we link promoters to distal regulatory elements, identifying hundreds of ILC3-specific contacts. We use these maps to connect genome-wide association study (GWAS) risk variants for Crohn’s disease to target genes using multiCOGS, a Bayesian framework that integrates PCHi-C with summary-statistic imputation and multivariate fine-mapping. This analysis highlights both known and unanticipated candidates, including *CLN3*, a causal gene for the neurodevelopmental Batten disease. Using a mouse ILC3-like cell line, we show that *Cln3* is downregulated upon cytokine stimulation, and *Cln3* overexpression alters stimulation-induced transcriptional programmes and cytokine secretion. Extending this approach, we generate a catalogue of ILC3-linked risk genes for five additional autoimmune conditions and show that they are enriched for regulators of the ILC3 inflammatory response identified in a CRISPR interference screen. Together, these findings illuminate long-range gene control in ILC3s and prioritise known and newly implicated autoimmune risk genes with potential roles in this clinically important cell type.
