## Supplementary Table 1 for "High-resolution promoter interaction analysis implicates genes involved in the activation of Type 3 Innate Lymphoid Cells in autoimmune disease risk"

### Sheet: Sheet1
sample	Restriction enzyme	PCR cycles pre-capture	PCR cycles post-capture	total number of sequenced reads	unique reads (%)	cis (far) - cis (close) - trans, %	valid pairs (%)	reads on target (%)	fold enrichment over Hi-C	number of valid filtered pairs (no PCR duplicates)
ILC3s
hILC3 - 100K - rep1	DpnII	5	5	262657757	38.45	54.8 - 16.5 - 28.7	67.5	34.73	31.5727	17162292
hILC3 - 200K- rep2	DpnII	5	5	192096623	30.9	54.1 - 16.1 - 29.8	66	52.21	47.4636	13327405
hILC3 - 120K - rep3	DpnII	5	5	251959622	28.74	55.3 - 15.4 - 29.3	76.9	73.31	66.6455	26143523
CD4+ T cells
CD4+ T cells - 1M - rep1	DpnII	5	5	212882677	53.58	58.5 - 14.5 - 27.0	84.5	70.6	64.1818	41239831
CD4+ T cells - 1M - rep2	DpnII	5	5	322810213	53.9	58.6 - 14.5 - 26.9	81.2	60.2	54.7273	50691652
CD4+ T cells - 50K cells - rep1	DpnII	5	5	267288625	31.72	58.1 - 15.5 - 26.4	85	76.9	69.9091	33221781
CD4+ T cells - 50K cells - rep2	DpnII	5	5	252366117	33.54	58.5 - 14.9 - 26.6	78.5	58.3	53	22172090
