## Supplementary Table 14 for "High-resolution promoter interaction analysis implicates genes involved in the activation of Type 3 Innate Lymphoid Cells in autoimmune disease risk"

### Sheet: Cln3 CRISPRi sgRNA
Scramble_Ci_1	GCACTACCAGAGCTAACTCA
Scramble_Ci_2	TGAGTTAGCTCTGGTAGTGC
Cln3_Ci3363_1	GCACGTGATGGAAGGCTCAC
Cln3_Ci3363_2	GTGAGCCTTCCATCACGTGC

### Sheet: Cln3 RT-PCR primers
ActB qPCR mF	GGCTGTATTCCCCTCCATCG
ActB qPCR mR	CCAGTTGGTAACAATGCCATGT
Cln3_qPCR_mF	GGATAGTCGGAGTGTCCTTTGG
Cln3_qPCR_mR	CTCCTGCTTGAGGATGTCATGG
