## Supplementary Table 10 for "High-resolution promoter interaction analysis implicates genes involved in the activation of Type 3 Innate Lymphoid Cells in autoimmune disease risk"

### Sheet: LOLA_actopen_susie_pi
qValue	pValueLog	antibody	oddsRatio	support	maxRnk	filename	Gene_name	PY
2.67137e-17	19.2677	BATF	2.70946	150	406	wgEncodeAwgTfbsHaibGm12878BatfPcr1xUniPk.narrowPeak	BATF
7.4539e-15	16.7551	NFIC_(SC-81335)	2.39105	179	489	wgEncodeAwgTfbsHaibGm12878Nficsc81335V0422111UniPk.narrowPeak	NFIC	(SC-81335)
3.12243e-13	15.0239	ATF2_(SC-81188)	2.29323	171	521	wgEncodeAwgTfbsHaibGm12878Atf2sc81188V0422111UniPk.narrowPeak	ATF2	(SC-81188)
1.58171e-12	14.2124	IKZF1_(IkN)_(UCLA)	2.93386	83	371	wgEncodeAwgTfbsSydhGm12878Ikzf1iknuclaUniPk.narrowPeak	IKZF1	(IkN)_(UCLA)
1.58171e-12	14.1861	BCL11A	2.47472	121	468	wgEncodeAwgTfbsHaibGm12878Bcl11aPcr1xUniPk.narrowPeak	BCL11A
1.58171e-12	14.1595	STAT3	2.52034	115	454	wgEncodeAwgTfbsSydhMcf10aesStat3Etoh01bUniPk.narrowPeak	STAT3
5.63221e-12	13.5758	CEBPB	2.3002	141	518	wgEncodeAwgTfbsSydhImr90CebpbIggrabUniPk.narrowPeak	CEBPB
6.04591e-12	13.5151	NFKB	2.32046	136	510	wgEncodeAwgTfbsSydhGm12878NfkbTnfaIggrabUniPk.narrowPeak	NFKB
9.15939e-12	13.3066	IRF4_(SC-6059)	2.29785	137	519	wgEncodeAwgTfbsHaibGm12878Irf4sc6059Pcr1xUniPk.narrowPeak	IRF4	(SC-6059)
3.13134e-11	12.7464	CEBPB	2.31645	125	516	GSM785502_CEBPbeta.bed	CEBPB
6.88928e-11	12.3644	EBF1_(SC-137065)	2.1695	149	556	wgEncodeAwgTfbsSydhGm12878Ebf1sc137065UniPk.narrowPeak	EBF1	(SC-137065)
6.88928e-11	12.3557	BCL3	2.43581	104	474	wgEncodeAwgTfbsHaibGm12878Bcl3V0416101UniPk.narrowPeak	BCL3
9.26118e-11	12.1837	CEBPa	2.1024	166	582	Human_HepG2-liver-cells_CEBPa_No-treatment_Odom.bed	CEBPa
2.07508e-10	11.8132	c-Fos	2.15671	141	563	wgEncodeAwgTfbsSydhMcf10aesCfosTam112hHvdUniPk.narrowPeak	c-Fos
2.30396e-10	11.7484	p300	2.18651	133	548	wgEncodeAwgTfbsSydhGm12878P300IggmusUniPk.narrowPeak	p300
1.14451e-09	11.0338	SPI1	2.25363	110	532	GSM785501_PU1.bed	SPI1
2.44416e-09	10.6865	c-Fos	2.1233	127	578	wgEncodeAwgTfbsSydhMcf10aesCfosTam14hHvdUniPk.narrowPeak	c-Fos
6.15174e-09	10.2522	STAT3	2.22489	103	541	wgEncodeAwgTfbsSydhMcf10aesStat3Etoh01cUniPk.narrowPeak	STAT3
2.29256e-08	9.66513	CEBPB	2.16397	103	561	wgEncodeAwgTfbsSydhHepg2CebpbIggrabUniPk.narrowPeak	CEBPB
3.43235e-08	9.47462	MEF2A	2.05746	118	591	wgEncodeAwgTfbsHaibGm12878Mef2aPcr1xUniPk.narrowPeak	MEF2A
6.30468e-08	9.19583	CEBPB	2.197	92	547	wgEncodeAwgTfbsSydhA549CebpbIggrabUniPk.narrowPeak	CEBPB
6.66817e-08	9.15724	c-Fos	2.06363	111	590	wgEncodeAwgTfbsSydhMcf10aesCfosEtoh01HvdUniPk.narrowPeak	c-Fos
1.00281e-07	8.96624	CEBPB	1.90456	148	650	wgEncodeAwgTfbsSydhHelas3CebpbIggrabUniPk.narrowPeak	CEBPB
1.11257e-07	8.90777	STAT3	2.33723	75	501	wgEncodeAwgTfbsSydhGm12878Stat3IggmusUniPk.narrowPeak	STAT3
1.27859e-07	8.8344	FOXM1_(SC-502)	1.83708	177	677	wgEncodeAwgTfbsHaibGm12878Foxm1sc502V0422111UniPk.narrowPeak	FOXM1	(SC-502)
1.34294e-07	8.80049	STAT3	2.12147	96	579	wgEncodeAwgTfbsSydhMcf10aesStat3Tam112hHvdUniPk.narrowPeak	STAT3
1.5549e-07	8.7246	TBLR1_(ab24550)	1.94694	128	631	wgEncodeAwgTfbsSydhGm12878Tblr1ab24550IggmusUniPk.narrowPeak	TBLR1	(ab24550)
4.64587e-07	8.23734	c-Fos	1.96909	112	622	wgEncodeAwgTfbsSydhMcf10aesCfosTamHvdUniPk.narrowPeak	c-Fos
6.15251e-07	8.10377	p300_(SC-584)	2.48373	58	513	wgEncodeAwgTfbsSydhGm12878P300bUniPk.narrowPeak	p300	(SC-584)
7.99521e-07	7.97872	PU.1	1.81017	155	691	wgEncodeAwgTfbsHaibGm12878Pu1Pcr1xUniPk.narrowPeak	PU.1
8.67176e-07	7.92271	CEBPB	1.96249	107	627	wgEncodeAwgTfbsSydhK562CebpbIggrabUniPk.narrowPeak	CEBPB
1.02237e-06	7.82953	GATA1	1.75415	185	715	GSM970258_GATA1.bed	GATA1
1.12956e-06	7.77625	EBF1_(SC-137065)	1.76878	170	708	wgEncodeAwgTfbsHaibGm12878Ebf1sc137065Pcr1xUniPk.narrowPeak	EBF1	(SC-137065)
1.57869e-06	7.61586	MEF2C_(SC-13268)	2.16095	75	562	wgEncodeAwgTfbsHaibGm12878Mef2csc13268V0416101UniPk.narrowPeak	MEF2C	(SC-13268)
1.57869e-06	7.61155	NFKB	1.86504	123	664	wgEncodeAwgTfbsSydhGm18951NfkbTnfaIggrabUniPk.narrowPeak	NFKB
1.67535e-06	7.57641	RUNX3_(SC-101553)	1.73437	273	734	wgEncodeAwgTfbsHaibGm12878Runx3sc101553V0422111UniPk.narrowPeak	RUNX3	(SC-101553)
1.92985e-06	7.50585	STAT3	2.50166	52	561	wgEncodeAwgTfbsSydhMcf10aesStat3Etoh01UniPk.narrowPeak	STAT3
1.95948e-06	7.48308	PAX5-N19	1.82205	133	681	wgEncodeAwgTfbsHaibGm12878Pax5n19Pcr1xUniPk.narrowPeak	PAX5-N19
1.95948e-06	7.4815	p300_(SC-584)	2.27744	64	527	wgEncodeAwgTfbsSydhHelas3P300sc584sc584IggrabUniPk.narrowPeak	p300	(SC-584)
2.11074e-06	7.44061	SPI1	1.86734	118	663	GSM1501166_SPI1.bed	SPI1
2.20459e-06	7.41328	PU.1	1.7532	162	718	wgEncodeAwgTfbsHaibGm12891Pu1Pcr1xUniPk.narrowPeak	PU.1
2.35098e-06	7.37709	STAT3	1.93209	102	637	wgEncodeAwgTfbsSydhMcf10aesStat3TamUniPk.narrowPeak	STAT3
6.06192e-06	6.93413	NFKB	1.70848	167	760	wgEncodeAwgTfbsSydhGm12891NfkbTnfaIggrabUniPk.narrowPeak	NFKB
6.13443e-06	6.92141	MYB	1.84446	111	674	GSM1442005_MYB.bed	MYB
6.87641e-06	6.84992	NFKB	1.97599	85	619	wgEncodeAwgTfbsSydhGm18505NfkbTnfaIggrabUniPk.narrowPeak	NFKB
8.45914e-06	6.75289	STAT3	2.33622	53	555	wgEncodeAwgTfbsSydhHelas3Stat3IggrabUniPk.narrowPeak	STAT3
9.11682e-06	6.71343	GATA1	1.70911	155	759	GSM1278240_GATA1.bed	GATA1
9.80547e-06	6.67496	NFKB	2.00769	78	610	wgEncodeAwgTfbsSydhGm19099NfkbTnfaIggrabUniPk.narrowPeak	NFKB
1.06928e-05	6.63061	SPI1	1.81565	111	688	GSM1501167_SPI1.bed	SPI1
1.24943e-05	6.54982	c-Jun	2.18446	60	549	wgEncodeAwgTfbsSydhHelas3CjunIggrabUniPk.narrowPeak	c-Jun
1.55753e-05	6.44767	MYH11	1.67565	163	779	GSM1122323_MYH11.bed	MYH11
1.60702e-05	6.42774	AFF1	2.53207	42	655	GSM941544_AF4.bed	AFF1
2.65972e-05	6.19044	SPI1	1.66489	156	791	GSM785495_PU1.bed	SPI1
2.91031e-05	6.1339	NFKB	1.85371	91	669	wgEncodeAwgTfbsSydhGm10847NfkbTnfaIggrabUniPk.narrowPeak	NFKB
2.91031e-05	6.12786	FoxA1	1.94387	77	632	Human_LnCaP_FoxA1_regular-medium_Chinnaiyan.bed	FoxA1
3.01935e-05	6.10621	CEBPa	1.72045	125	751	Human_normal-liver-cells_CEBPa_No-treatment_Odom.bed	CEBPa
4.7523e-05	5.89262	p300	2.1297	56	575	wgEncodeAwgTfbsHaibGm12878P300Pcr1xUniPk.narrowPeak	p300
7.2787e-05	5.70207	TAL1	1.7509	103	720	GSM1519646_TAL1.bed	TAL1
0.000124089	5.46506	GATA-1	1.75335	96	717	wgEncodeAwgTfbsSydhPbdeGata1UcdUniPk.narrowPeak	GATA-1
0.000131525	5.43452	GATA2_(SC-267)	1.95842	64	629	wgEncodeAwgTfbsHaibK562Gata2sc267Pcr1xUniPk.narrowPeak	GATA2	(SC-267)
0.000178182	5.28725	GATA3	2.66816	30	747	Human_MCF-7_GATA3_No-treatment_White.bed	GATA3
0.000184924	5.2661	AR	2.13869	48	596	Human_LnCaP_AR_R1881-16hr_Chinnaiyan.bed	AR
0.000195417	5.23716	MTA3_(SC-81325)	1.70465	102	762	wgEncodeAwgTfbsHaibGm12878Mta3sc81325V0422111UniPk.narrowPeak	MTA3	(SC-81325)
0.000238656	5.14545	FOXA1_(SC-6553)	1.7019	100	766	wgEncodeAwgTfbsHaibHepg2Foxa1sc6553V0416101UniPk.narrowPeak	FOXA1	(SC-6553)
0.000266153	5.09324	H3K9me3	1.54304	191	867	Human_NB4-cells_H3K9me3_ATRA-24hr_Stunnenberg.bed	H3K9me3
0.000284464	5.05479	NCOR2	2.06437	50	589	GSM898062_NCOR2.bed	NCOR2
0.000310161	5.01164	SMARCA4	2.17942	43	645	GSM651553_BRG1.bed	SMARCA4
0.000310161	5.0079	MYB	1.5721	151	841	GSM1442006_MYB.bed	MYB
0.000331393	4.97454	CEBPB_(SC-150)	1.75653	83	712	wgEncodeAwgTfbsHaibK562Cebpbsc150V0422111UniPk.narrowPeak	CEBPB	(SC-150)
0.000334401	4.96607	H3K9me3	1.72172	90	749	Human_NB4-cells_H3K9me3_No-treatment_Stunnenberg.bed	H3K9me3
0.000392483	4.89202	SRC-3	1.72181	88	748	Human_MCF-7_SRC-3_E2-1hr_OMalley.bed	SRC-3
0.000407911	4.87082	eGFP-JunB	1.91847	59	644	wgEncodeAwgTfbsUchicagoK562EjunbUniPk.narrowPeak	eGFP-JunB
0.000485946	4.79039	NFKB	1.96056	54	628	wgEncodeAwgTfbsSydhGm19193NfkbTnfaIggrabUniPk.narrowPeak	NFKB
0.000630148	4.67317	ESR1	2.65801	26	789	Human_MCF-7_ESR1_E2-45min_White.bed	ESR1
0.000637102	4.66408	PML	1.61318	112	812	Human_UPR9-cells_PML_Zinc-5hr_Stunnenberg.bed	PML
0.000645065	4.65441	GR	1.92453	55	639	wgEncodeAwgTfbsHaibA549GrPcr1xDex50nmUniPk.narrowPeak	GR
0.000676729	4.62936	TBP	1.59049	120	830	wgEncodeAwgTfbsSydhGm12878TbpIggmusUniPk.narrowPeak	TBP
0.000719555	4.59436	TAL1_(SC-12984)	1.80432	67	694	wgEncodeAwgTfbsSydhK562Tal1sc12984IggmusUniPk.narrowPeak	TAL1	(SC-12984)
0.000746048	4.57454	JunD	1.71058	82	756	wgEncodeAwgTfbsSydhHelas3JundIggrabUniPk.narrowPeak	JunD
0.000845698	4.51197	POU2F2	1.53461	146	873	wgEncodeAwgTfbsHaibGm12878Pou2f2Pcr1xUniPk.narrowPeak	POU2F2
0.000893591	4.48057	FOXA2_(SC-6554)	1.68906	84	771	wgEncodeAwgTfbsHaibHepg2Foxa2sc6554V0416101UniPk.narrowPeak	FOXA2	(SC-6554)
0.000893591	4.48008	RUNX3	1.57044	324	844	GSM1010893_RUNX3.bed	RUNX3
0.000987351	4.42892	NFATC1_(SC-17834)	1.71714	77	754	wgEncodeAwgTfbsHaibGm12878Nfatc1sc17834V0422111UniPk.narrowPeak	NFATC1	(SC-17834)
0.001011	4.41478	RUNX1	1.48105	216	918	GSM722708_RUNX1.bed	RUNX1
0.00108418	4.38061	RUNX1	1.59628	107	826	GSM850824_RUNX1.bed	RUNX1
0.00119233	4.33176	eGFP-JunD	1.58834	108	831	wgEncodeAwgTfbsUchicagoK562EjundUniPk.narrowPeak	eGFP-JunD
0.00122945	4.31472	BHLHE40_(NB100-1800)	1.59454	105	827	wgEncodeAwgTfbsSydhGm12878Bhlhe40cIggmusUniPk.narrowPeak	BHLHE40	(NB100-1800)
0.0013373	4.27401	MafK_(ab50322)	1.82773	58	680	wgEncodeAwgTfbsSydhHepg2Mafkab50322IggrabUniPk.narrowPeak	MafK	(ab50322)
0.0013373	4.27083	c-Fos	1.95264	47	630	Human_MCF-7_c-Fos_E2-45min-3hr_Liu.bed	c-Fos
0.0013751	4.25509	PAX5-C20	1.51363	144	892	wgEncodeAwgTfbsHaibGm12878Pax5c20Pcr1xUniPk.narrowPeak	PAX5-C20
0.00199461	4.07478	FOSL2	1.68435	74	773	wgEncodeAwgTfbsHaibA549Fosl2V0422111Etoh02UniPk.narrowPeak	FOSL2
0.00210436	4.04569	MafF_(M8194)	1.85782	51	668	wgEncodeAwgTfbsSydhK562MaffIggrabUniPk.narrowPeak	MafF	(M8194)
0.00212815	4.0374	PML_(SC-71910)	1.51448	129	890	wgEncodeAwgTfbsHaibGm12878Pmlsc71910V0422111UniPk.narrowPeak	PML	(SC-71910)
0.00237112	3.98371	EP300	1.73911	63	732	GSM749524_EP300.bed	EP300
0.00277044	3.90949	FoxA1	1.89193	46	654	Human_MCF-7_FoxA1_E2-45min-3hr_Liu.bed	FoxA1
0.0027761	3.90532	c-Myc	1.63196	80	805	wgEncodeAwgTfbsSydhMcf10aesCmycTam14hHvdUniPk.narrowPeak	c-Myc
0.00278862	3.90012	FOXA1_(SC-101058)	1.59949	88	823	wgEncodeAwgTfbsHaibHepg2Foxa1sc101058V0416101UniPk.narrowPeak	FOXA1	(SC-101058)
0.00283154	3.88705	eGFP-GATA2	1.88727	46	656	wgEncodeAwgTfbsUchicagoK562Egata2UniPk.narrowPeak	eGFP-GATA2
0.00286201	3.87922	IRF1	1.75232	59	719	wgEncodeAwgTfbsSydhK562Irf1Ifna6hUniPk.narrowPeak	IRF1
0.00290248	3.86749	LMO2	1.74251	60	728	GSM1082311_LMO2.bed	LMO2
0.00290248	3.86683	Rad21	1.45626	166	941	wgEncodeAwgTfbsHaibGm12878Rad21V0416101UniPk.narrowPeak	Rad21
0.00296828	3.85398	JunD	2.87102	18	881	wgEncodeAwgTfbsSydhGm12878JundUniPk.narrowPeak	JunD
0.00314234	3.82307	MafK_(SC-477)	1.849	48	672	wgEncodeAwgTfbsSydhHepg2Mafksc477IggrabUniPk.narrowPeak	MafK	(SC-477)
0.00322101	3.80626	FOXA1_(SC-6553)	1.57747	91	838	wgEncodeAwgTfbsHaibT47dFoxa1sc6553V0416102Dm002p1hUniPk.narrowPeak	FOXA1	(SC-6553)
0.00353407	3.75998	c-Jun	2.0676	34	714	wgEncodeAwgTfbsSydhK562CjunIfng6hUniPk.narrowPeak	c-Jun
0.00361656	3.74516	TEAD4_(SC-101184)	1.79065	52	700	wgEncodeAwgTfbsHaibHepg2Tead4sc101184V0422111UniPk.narrowPeak	TEAD4	(SC-101184)
0.00367342	3.73435	STAT1	1.62653	76	806	wgEncodeAwgTfbsSydhHelas3Stat1Ifng30UniPk.narrowPeak	STAT1
0.00387996	3.70769	RFX5_(200-401-194)	1.5291	104	878	wgEncodeAwgTfbsSydhHelas3Rfx5200401194IggrabUniPk.narrowPeak	RFX5	(200-401-194)
0.0041026	3.67771	NFKB	1.65371	69	796	wgEncodeAwgTfbsSydhGm12892NfkbTnfaIggrabUniPk.narrowPeak	NFKB
0.00433436	3.64937	TCF7L2	1.86341	44	665	GSM722402_TCFL72.bed	TCF7L2
0.00433436	3.64816	RUNX1	1.55171	93	860	GSM850823_RUNX1.bed	RUNX1
0.0043447	3.64432	CEBPB_(SC-150)	1.81318	48	689	wgEncodeAwgTfbsHaibHepg2Cebpbsc150V0416101UniPk.narrowPeak	CEBPB	(SC-150)
0.00491127	3.58504	POU2F2	1.5198	102	888	wgEncodeAwgTfbsHaibGm12891Pou2f2Pcr1xUniPk.narrowPeak	POU2F2
0.00491127	3.58276	FOSL1_(SC-183)	1.81205	47	690	wgEncodeAwgTfbsHaibK562Fosl1sc183V0416101UniPk.narrowPeak	FOSL1	(SC-183)
0.00530243	3.54674	STAT1	2.69981	18	881	wgEncodeAwgTfbsSydhK562Stat1Ifna30UniPk.narrowPeak	STAT1
0.00535301	3.53719	GATA1	1.70926	57	758	GSM651547_GATA1.bed	GATA1
0.00551746	3.52136	GATA6	2.10073	30	747	Human_Caco-2-proliferating_GATA6_No-treatment_Shivdasani.bed	GATA6
0.00552896	3.51778	PU.1	1.53276	94	874	wgEncodeAwgTfbsHaibK562Pu1Pcr1xUniPk.narrowPeak	PU.1
0.00567917	3.50348	STAT1	2.67617	18	881	wgEncodeAwgTfbsSydhK562Stat1Ifng30UniPk.narrowPeak	STAT1
0.00585965	3.48725	MafF_(M8194)	1.7816	48	703	wgEncodeAwgTfbsSydhHepg2Maffm8194IggrabUniPk.narrowPeak	MafF	(M8194)
0.00594114	3.47419	RFX5_(200-401-194)	2.21429	26	789	wgEncodeAwgTfbsSydhK562Rfx5IggrabUniPk.narrowPeak	RFX5	(200-401-194)
0.00594114	3.47343	RARA	1.43919	144	950	Human_UPR9-cells_RARA_Zinc-5hr_Stunnenberg.bed	RARA
0.00637645	3.44014	RUNX1	1.40831	182	968	GSM1252931_RUNX1.bed	RUNX1
0.00673741	3.41367	AR	2.2306	25	798	Human_LnCaP_AR_DHT-4hr_Brown.bed	AR
0.0068491	3.40145	H3R17me2	2.92148	15	929	Human_MCF-7_H3R17me2_No-treatment_Brown.bed	H3R17me2
0.00696886	3.3914	TCF12	1.46727	117	932	wgEncodeAwgTfbsHaibGm12878Tcf12Pcr1xUniPk.narrowPeak	TCF12
0.00733038	3.36693	FoxA1	1.71941	52	752	Human_MCF-7_FoxA1_No-treatment_White.bed	FoxA1
0.00760523	3.34846	c-Fos	1.51182	94	893	wgEncodeAwgTfbsSydhHuvecCfosUcdUniPk.narrowPeak	c-Fos
0.00761645	3.34535	BRF2	4.78349	8	1062	wgEncodeAwgTfbsSydhK562Brf2UniPk.narrowPeak	BRF2
0.00789687	3.32718	RARA	1.63912	62	802	Human_MCF-7_RARA_AM580-1hr_White.bed	RARA
0.00818978	3.30649	p300	1.50396	95	901	wgEncodeAwgTfbsSydhK562P300IggrabUniPk.narrowPeak	p300
0.00840518	3.29279	TEAD4_(SC-101184)	1.47278	108	928	wgEncodeAwgTfbsHaibK562Tead4sc101184V0422111UniPk.narrowPeak	TEAD4	(SC-101184)
0.00869104	3.27109	TCF3_(SC-349)	1.48736	100	917	wgEncodeAwgTfbsHaibGm12878Tcf3Pcr1xUniPk.narrowPeak	TCF3	(SC-349)
0.00887409	3.25967	GATA3_(SC-268)	1.55141	78	861	wgEncodeAwgTfbsHaibT47dGata3sc268V0416102Dm002p1hUniPk.narrowPeak	GATA3	(SC-268)
0.00990141	3.2074	MafK_(ab50322)	1.66558	55	790	wgEncodeAwgTfbsSydhImr90MafkIggrabUniPk.narrowPeak	MafK	(ab50322)
0.00994676	3.20077	SRC-3	1.54309	78	866	Human_MCF-7_SRC-3_No-treatment_OMalley.bed	SRC-3
0.00997097	3.19571	ATF3	1.80169	41	696	wgEncodeAwgTfbsHaibA549Atf3V0422111Etoh02UniPk.narrowPeak	ATF3
0.0103519	3.17656	NFKB	1.45934	108	938	wgEncodeAwgTfbsSydhGm15510NfkbTnfaIggrabUniPk.narrowPeak	NFKB
0.0106016	3.16394	NR2F2_(SC-271940)	1.57079	70	843	wgEncodeAwgTfbsHaibK562Nr2f2sc271940V0422111UniPk.narrowPeak	NR2F2	(SC-271940)
0.0107335	3.15631	RUNX1	1.52273	82	887	GSM722704_RUNX1.bed	RUNX1
0.0107613	3.15295	FOS	1.75548	44	713	GSM610336_FOS.bed	FOS
0.011783	3.1091	ESR1	1.55797	71	854	Human_MCF-7_ESR1_No-treatment_Odom.bed	ESR1
0.0120818	3.09539	FOSB	1.5603	70	851	GSM610337_FOSB.bed	FOSB
0.0120818	3.09381	ESR1	1.60031	62	818	Human_MCF-7_ESR1_EtOH-6hr_Barton.bed	ESR1
0.0124142	3.07867	p300	1.7746	41	704	wgEncodeAwgTfbsHaibT47dP300V0416102Dm002p1hUniPk.narrowPeak	p300
0.0124142	3.07731	RXR	1.37869	174	989	Human_UPR9-cells_RXR_Zinc-5hr_Stunnenberg.bed	RXR
0.0124142	3.07549	NFKB	1.84571	36	694	wgEncodeAwgTfbsSydhGm18526NfkbTnfaIggrabUniPk.narrowPeak	NFKB
0.012557	3.06837	Rad21	1.39185	152	982	wgEncodeAwgTfbsSydhGm12878Rad21IggrabUniPk.narrowPeak	Rad21
0.0141973	3.00865	PML	1.50886	80	896	Human_APL74-cells_PML_No-treatment_Stunnenberg.bed	PML
0.0146837	2.9898	CEBPB_(SC-150)	1.6476	52	798	wgEncodeAwgTfbsHaibGm12878Cebpbsc150V0422111UniPk.narrowPeak	CEBPB	(SC-150)
0.0164881	2.93738	c-Jun	1.54919	67	862	wgEncodeAwgTfbsSydhHuvecCjunUniPk.narrowPeak	c-Jun
0.0178571	2.89858	WHIP	1.43392	104	952	wgEncodeAwgTfbsSydhGm12878WhipIggmusUniPk.narrowPeak	WHIP
0.0181347	2.88982	c-Jun	1.74277	40	727	wgEncodeAwgTfbsSydhK562CjunIfng30UniPk.narrowPeak	c-Jun
0.0182824	2.88424	Ini1	2.49276	16	916	wgEncodeAwgTfbsSydhK562Ini1IggmusUniPk.narrowPeak	Ini1
0.0190097	2.86201	Pol3	3.61083	9	1027	wgEncodeAwgTfbsSydhGm12878Pol3UniPk.narrowPeak	Pol3
0.0190097	2.8612	MYB	1.3792	142	987	GSM1519641_MYB.bed	MYB
0.0198122	2.84122	NRSF	1.87092	31	735	wgEncodeAwgTfbsHaibHelas3NrsfPcr1xUniPk.narrowPeak	NRSF
0.0198679	2.83785	c-Jun	1.6673	46	788	wgEncodeAwgTfbsSydhK562CjunIfna30UniPk.narrowPeak	c-Jun
0.0201269	2.82839	KDM1A	1.63946	49	801	GSM831002_KDM1A.bed	KDM1A
0.0206071	2.81617	c-Jun	1.66269	46	792	wgEncodeAwgTfbsSydhK562CjunUniPk.narrowPeak	c-Jun
0.0210347	2.80528	ATF1_(06-325)	1.528	67	880	wgEncodeAwgTfbsSydhK562Atf106325UniPk.narrowPeak	ATF1	(06-325)
0.0220679	2.78055	ESR1	1.42704	100	959	Human_MCF-7_ESR1_E2-45min_Odom.bed	ESR1
0.0236642	2.74603	TCF7L2	1.62278	49	808	GSM722400_TCF7L2.bed	TCF7L2
0.0236642	2.74395	JunD	1.54121	62	869	wgEncodeAwgTfbsSydhHepg2JundIggrabUniPk.narrowPeak	JunD
0.0236642	2.74249	p300	2.49177	15	929	wgEncodeAwgTfbsBroadK562P300UniPk.narrowPeak	p300
0.0239889	2.73467	TCF7L2	1.83932	31	735	wgEncodeAwgTfbsSydhMcf7Tcf7l2UcdUniPk.narrowPeak	TCF7L2
0.024208	2.72882	p300	1.47514	78	924	wgEncodeAwgTfbsHaibSknshraP300V0416102UniPk.narrowPeak	p300
0.0246991	2.71444	VDR	1.33367	219	1022	Human_lymphoblastoid-GM10855_VDR_calcitriol-36hr_Knight.bed	VDR
0.0254362	2.69666	ERalpha_a	2.14956	20	855	wgEncodeAwgTfbsHaibT47dEralphaaV0416102Est10nm1hUniPk.narrowPeak	ERalpha	a
0.0254421	2.69371	TAL1	1.60462	50	814	GSM1278241_TAL1.bed	TAL1
0.0254421	2.69231	CEBPB	1.56465	56	848	wgEncodeAwgTfbsSydhHepg2CebpbForsklnUniPk.narrowPeak	CEBPB
0.0255232	2.6891	ERalpha_a	2.14613	20	855	wgEncodeAwgTfbsHaibT47dEralphaaPcr2xGen1hUniPk.narrowPeak	ERalpha	a
0.0255901	2.68173	GATA2	1.74322	36	726	GSM467648_GATA2.bed	GATA2
0.0258473	2.6728	FoxA1	1.86055	29	759	Human_MCF-7_FoxA1_DMSO-45min-3hr_Liu.bed	FoxA1
0.025984	2.66874	H3K4me2	1.5383	60	871	Human_MCF-7_H3K4me2_E2-6hr_Barton.bed	H3K4me2
0.0262689	2.66047	MafK_(ab50322)	1.65682	43	794	wgEncodeAwgTfbsSydhK562Mafkab50322IggrabUniPk.narrowPeak	MafK	(ab50322)
0.0271415	2.64297	ARID3A_(NB100-279)	1.50586	66	898	wgEncodeAwgTfbsSydhHepg2Arid3anb100279IggrabUniPk.narrowPeak	ARID3A	(NB100-279)
0.0271415	2.64278	SMC3_(ab9263)	1.34779	153	1010	wgEncodeAwgTfbsSydhGm12878Smc3ab9263IggmusUniPk.narrowPeak	SMC3	(ab9263)
0.0312882	2.5724	GATA-1	2.05251	21	841	wgEncodeAwgTfbsSydhK562Gata1UcdUniPk.narrowPeak	GATA-1
0.0316385	2.56585	ESR1	1.64497	42	799	Human_MCF-7_ESR1_E2-45min_Hurtado.bed	ESR1
0.0326696	2.54853	MAFK	1.68365	38	774	GSM1159670_MAFK.bed	MAFK
0.0328345	2.54466	GATA3_(SC-269)	2.04059	21	841	wgEncodeAwgTfbsSydhShsy5yGata3sc269sc269UcdUniPk.narrowPeak	GATA3	(SC-269)
0.0339422	2.5269	USF2	1.96391	23	814	wgEncodeAwgTfbsSydhK562Usf2IggrabUniPk.narrowPeak	USF2
0.0339423	2.52523	CEBPA	1.57768	49	837	GSM1501163_CEBPA.bed	CEBPA
0.0340922	2.52047	BDP1	3.19425	9	1027	wgEncodeAwgTfbsSydhHelas3Bdp1UniPk.narrowPeak	BDP1
0.0340922	2.51994	FOXA2	1.54413	54	865	GSM1124063_FOXA2.bed	FOXA2
0.0340922	2.51805	SPI1	1.59888	46	824	GSM638310_11_PU1.bed	SPI1
0.0343553	2.51173	GATA3_(SC-268)	2.64596	12	983	wgEncodeAwgTfbsSydhMcf7Gata3UcdUniPk.narrowPeak	GATA3	(SC-268)
0.0362736	2.48327	GATA1	2.0144	21	841	GSM467647_GATA1.bed	GATA1
0.0366565	2.4771	STAT5A_(SC-74442)	1.50438	60	900	wgEncodeAwgTfbsHaibGm12878Stat5asc74442V0422111UniPk.narrowPeak	STAT5A	(SC-74442)
0.0368311	2.47343	HDAC2_(SC-6296)	1.68874	36	772	wgEncodeAwgTfbsHaibK562Hdac2sc6296V0416102UniPk.narrowPeak	HDAC2	(SC-6296)
0.0377674	2.45616	ESR1	1.51038	58	894	Human_MCF-7_ESR1_Tam_Stunnenberg.bed	ESR1
0.0379681	2.45228	eGFP-FOS	1.67104	37	781	wgEncodeAwgTfbsUchicagoK562EfosUniPk.narrowPeak	eGFP-FOS
0.0380287	2.45002	c-Jun	3.11262	9	1027	Human_MCF-7_c-Jun_DMSO-45min-3hr_Liu.bed	c-Jun
0.0381689	2.44686	MYB	1.3619	115	999	GSM1519639_MYB.bed	MYB
0.0387495	2.43874	IRF1	2.30469	15	929	wgEncodeAwgTfbsSydhK562Irf1Ifna30UniPk.narrowPeak	IRF1
0.0392273	2.43186	VDR	1.30889	245	1042	Human_lymphoblastoid-GM10861_VDR_calcitriol-36hr_Knight.bed	VDR
0.0398848	2.4231	EP300	1.60295	43	816	GSM835863_EP300.bed	EP300
0.0416934	2.40229	H3R17me2	2.15661	17	897	Human_MCF-7_H3R17me2_E2-45min_Brown.bed	H3R17me2
0.0426998	2.3904	NR2F2	1.67936	35	778	GSM1257396_NR2F2.bed	NR2F2
0.0431269	2.38454	GATA2	1.56257	47	850	GSM1097883_GATA2.bed	GATA2
0.0442845	2.37101	GATA1	1.96661	21	841	GSM610335_GATA1.bed	GATA1
0.0448371	2.36007	NR3C1	1.74427	30	747	Human_A594--cells_NR3C1_DEX-1hr_Myers.bed	NR3C1
0.0455302	2.34893	H3K9me3	2.12852	17	897	Human_MCF-7_H3K9me3_DMSO-3hr_Liu.bed	H3K9me3
0.0475669	2.32548	HNF4A	1.32841	133	1026	Human_HepG2-liver-cells_HNF4A_No-treatment_Odom.bed	HNF4A
0.049733	2.30321	BDP1	2.94688	9	1027	wgEncodeAwgTfbsSydhK562Bdp1UniPk.narrowPeak	BDP1
