## Supplementary Table 9 for "High-resolution promoter interaction analysis implicates genes involved in the activation of Type 3 Innate Lymphoid Cells in autoimmune disease risk"

### Sheet: FUMA hallmarks
GeneSet	N	n	P-value	adjusted P	genes
HALLMARK_IL6_JAK_STAT3_SIGNALING	77	10	4.32e-11	2.16e-09	IL1R2, IL1R1, IL18R1, IL15RA, IL2RA, MAP3K8, LTBR, PTPN2, TYK2, IFNGR2
HALLMARK_TNFA_SIGNALING_VIA_NFKB	185	13	1.24e-10	3.11e-09	GADD45A, FOSL2, NFKB1, PTGER4, RIPK2, IL15RA, MAP3K8, TSC22D1, GPR183, FOS, SMAD3, ICAM1, IFNGR2
HALLMARK_IL2_STAT5_SIGNALING	186	12	1.79e-09	2.84e-08	IL10, IRF6, IL1R2, IL1RL1, IL18R1, SLC39A8, SPRY4, IL2RA, MAP3K8, BATF, GPR65, IRF8
HALLMARK_INFLAMMATORY_RESPONSE	190	12	2.28e-09	2.84e-08	IL10, IL1R1, IL18R1, IL18RAP, NFKB1, PTGER4, RIPK2, IL15RA, GPR183, ICAM1, ICAM4, IFNGR2
HALLMARK_ALLOGRAFT_REJECTION	169	11	8.03e-09	8.03e-08	IL10, IL18RAP, HCLS1, RIPK2, IL2RA, GPR65, IRF8, ICAM1, MMP9, IFNGR2, NCF4
HALLMARK_INTERFERON_GAMMA_RESPONSE	182	8	1.78e-05	0.000148	NFKB1, RIPK2, IL15RA, IFITM2, CIITA, IRF8, PTPN2, ICAM1
HALLMARK_TGF_BETA_SIGNALING	51	3	0.00391	0.0279	UBE2D3, SMAD3, IFNGR2

### Sheet: FUMA GO molecular functions
GeneSet	N	n	P-value	adjusted P	genes
GOMF_CYTOKINE_RECEPTOR_ACTIVITY	80	11	2.3e-12	4.08e-09	IL12RB2, IL1R2, IL1R1, IL1RL1, IL18R1, IL18RAP, GPR35, CCR6, IL15RA, IL2RA, IFNGR2
GOMF_IMMUNE_RECEPTOR_ACTIVITY	112	11	9.79e-11	8.67e-08	IL12RB2, IL1R2, IL1R1, IL1RL1, IL18R1, IL18RAP, GPR35, CCR6, IL15RA, IL2RA, IFNGR2
GOMF_INTERLEUKIN_1_RECEPTOR_ACTIVITY	6	4	2.09e-08	1.23e-05	IL1R2, IL1R1, IL1RL1, IL18R1
GOMF_CYTOKINE_BINDING	117	8	6.63e-07	0.000294	IL12RB2, IL1R2, IL1R1, IL1RL1, IL18R1, TGFBR2, CCR6, IL2RA
GOMF_NADPLUS_NUCLEOSIDASE_ACTIVITY	14	4	1.34e-06	0.000476	IL1R1, IL1RL1, IL18R1, IL18RAP
GOMF_HYDROLASE_ACTIVITY_HYDROLYZING_N_GLYCOSYL_COMPOUNDS	35	4	6.35e-05	0.0186	IL1R1, IL1RL1, IL18R1, IL18RAP
GOMF_MOLECULAR_TRANSDUCER_ACTIVITY	1246	20	7.34e-05	0.0186	IL12RB2, RORC, SLAMF8, CD244, IL1R2, IL1R1, IL1RL1, IL18R1, IL18RAP, GPR35, TGFBR2, PTGER4, PTPRK, CCR6, IL15RA, IL2RA, GPR183, GPR65, ICAM1, IFNGR2

### Sheet: FUMA cell signature
GeneSet	N	n	P-value	adjusted P	genes
TRAVAGLINI_LUNG_OLR1_CLASSICAL_MONOCYTE_CELL	653	19	1.83e-08	6.75e-06	IL10, FOSL2, IL1R2, IL1R1, GPR35, HCLS1, SLC39A8, NFKB1, UBE2D3, RIPK2, TNFSF8, RBM17, MAP3K8, GPR183, FOS, PTPN2, SBNO2, ICAM1, IFNGR2
GAO_LARGE_INTESTINE_24W_C11_PANETH_LIKE_CELL	284	13	2.3e-08	6.75e-06	SLAMF8, IL10, IL1R2, HCLS1, IKZF1, RIPK2, GPR65, PLCG2, IRF8, ICAM1, ICAM4, MMP9, NCF4
BUSSLINGER_GASTRIC_IMMUNE_CELLS	1324	27	2.44e-08	6.75e-06	MACF1, PTPN22, CD244, IL18R1, IL18RAP, INO80D, TGFBR2, HCLS1, ZBTB38, RBPJ, UBE2D3, PTGER4, ERAP2, BTN3A2, BTN3A1, THEMIS, CCR6, IKZF1, ANXA1, IFITM2, CFL1, GPR183, NEK9, BATF, GPR65, PTPN2, SBNO2
DESCARTES_FETAL_CEREBRUM_MICROGLIA	361	13	3.72e-07	6.31e-05	PTPN22, TNFSF18, IL10, HCLS1, GCNT2, C9orf66, TNFSF8, GPR183, BATF, GPR65, PLCG2, IRF8, NCF4
BUSSLINGER_DUODENAL_IMMUNE_CELLS	793	19	3.8e-07	6.31e-05	MACF1, PTPN22, CD244, IL18RAP, TGFBR2, HCLS1, UBE2D3, PTGER4, BTN3A1, THEMIS, CCR6, IKZF1, ANXA1, IFITM2, CFL1, UBAC2, FOS, PTPN2, TYK2
TRAVAGLINI_LUNG_EREG_DENDRITIC_CELL	512	14	3.4e-06	0.00047	SLAMF8, IL10, IL1R2, IL1R1, HCLS1, RBPJ, NFKB1, RIPK2, TNFSF8, MAP3K8, GPR183, FOS, ICAM1, IFNGR2
AIZARANI_LIVER_C20_LSECS_3	274	10	7.96e-06	0.000944	MACF1, FOSL2, IL1R1, IL1RL1, GOLGB1, SPRY4, RBM17, COL4A2, SBNO2, ICAM1
AIZARANI_LIVER_C2_KUPFFER_CELLS_1	168	8	9.95e-06	0.000953	IL1R2, HCLS1, RBPJ, ANXA1, MAP3K8, GPR183, CIITA, IRF8
DESCARTES_FETAL_CEREBELLUM_MICROGLIA	488	13	1.03e-05	0.000953	TNFSF18, IL10, HCLS1, PTGER4, IKZF1, TNFSF8, MAP3K8, GPR183, BATF, PLCG2, IRF8, ICAM1, NCF4
TRAVAGLINI_LUNG_BASOPHIL_MAST_2_CELL	432	12	1.53e-05	0.00127	FOSL2, IL1RL1, IL18R1, NFKB1, BTN2A2, ANXA1, MAP3K8, TSC22D1, BATF, GALC, GPR65, ICAM1
CUI_DEVELOPING_HEART_C7_MAST_CELL	135	7	2.11e-05	0.00141	IL1RL1, HCLS1, ANXA1, IFITM2, BATF, GPR65, NCF4
MANNO_MIDBRAIN_NEUROTYPES_HMGL	523	13	2.15e-05	0.00141	IL1R1, TGFBR2, HCLS1, PTGER4, IKZF1, MAP3K8, LTBR, GPR183, GPR65, PLCG2, IRF8, ICAM1, NCF4
DESCARTES_FETAL_ADRENAL_LYMPHOID_CELLS	136	7	2.21e-05	0.00141	IL12RB2, PTPN22, CD244, IL18RAP, THEMIS, CCR6, IL2RA
AIZARANI_LIVER_C25_KUPFFER_CELLS_4	147	7	3.65e-05	0.00217	IL1R2, HCLS1, ANXA1, MAP3K8, GPR183, CIITA, IRF8
DESCARTES_FETAL_HEART_MYELOID_CELLS	105	6	4.88e-05	0.0027	SLAMF8, IL1R2, RBPJ, CIITA, IRF8, MMP9
HE_LIM_SUN_FETAL_LUNG_C1_AT1_CELL	38	4	8.83e-05	0.00458	SLC39A8, ANXA1, ICAM1, ICAM4
ZHENG_CORD_BLOOD_C6_HSC_MULTIPOTENT_PROGENITOR	77	5	0.000117	0.00569	GADD45A, FOSL2, RIPK2, MAP3K8, TSC22D1
GAO_LARGE_INTESTINE_ADULT_CI_MESENCHYMAL_CELLS	309	9	0.000132	0.00607	HCLS1, EAF2, BTN2A2, IKZF1, GPR183, GPR65, ICAM1, ICAM4, NCF4
DESCARTES_FETAL_INTESTINE_MYELOID_CELLS	183	7	0.000145	0.00627	IL10, IL1R2, GPR183, CIITA, IRF8, MMP9, NCF4
TRAVAGLINI_LUNG_BASOPHIL_MAST_1_CELL	249	8	0.000162	0.00627	IL1RL1, IL18R1, ANXA1, TSC22D1, FOS, BATF, GALC, GPR65
DESCARTES_FETAL_INTESTINE_LYMPHOID_CELLS	131	6	0.000166	0.00627	IL12RB2, PTPN22, IL1RL1, IL18RAP, THEMIS, IL2RA
CUI_DEVELOPING_HEART_C9_B_T_CELL	131	6	0.000166	0.00627	PTPN22, HCLS1, PTGER4, IFITM2, GPR183, GPR65
HE_LIM_SUN_FETAL_LUNG_C1_LATE_AIRWAY_PROGENITOR_CELL	23	3	0.000377	0.0132	ANXA1, ICAM1, ICAM4
DESCARTES_FETAL_KIDNEY_LYMPHOID_CELLS	153	6	0.000385	0.0132	IL12RB2, PTPN22, TNFSF4, THEMIS, CCR6, IL2RA
DESCARTES_FETAL_KIDNEY_MYELOID_CELLS	154	6	0.000398	0.0132	SLAMF8, TNFSF18, IL10, IL1R2, GPR183, CIITA
DESCARTES_FETAL_MUSCLE_MYELOID_CELLS	103	5	0.000455	0.0145	EAF2, RBPJ, CIITA, IRF8, NCF4
HE_LIM_SUN_FETAL_LUNG_C4_ILCP_CELL	165	6	0.000574	0.0176	RORC, IL1R1, CCR6, PLCG2, ICAM1, IFNGR2
HAY_BONE_MARROW_IMMATURE_NEUTROPHIL	172	6	0.000714	0.0212	RBPJ, UBE2D3, RIPK2, MAP3K8, ICAM1, IFNGR2
FAN_EMBRYONIC_CTX_BRAIN_EFFECTOR_T_CELL	116	5	0.000782	0.0217	CD244, IL18RAP, BTN3A2, IFITM2, GPR65
CUI_DEVELOPING_HEART_C8_MACROPHAGE	242	7	0.000784	0.0217	HCLS1, PTGER4, IKZF1, MAP3K8, GPR183, IRF8, NCF4
FAN_OVARY_CL9_PUTATIVE_APOPTOTIC_ENDOTHELIAL_CELL	317	8	0.00081	0.0217	GADD45A, UBE2D3, ANXA1, IFITM2, CFL1, TSC22D1, AHSA1, ICAM1
DESCARTES_FETAL_PLACENTA_MYELOID_CELLS	119	5	0.000877	0.0228	SLAMF8, RBPJ, CIITA, ICAM1, MMP9
FAN_EMBRYONIC_CTX_BIG_GROUPS_BRAIN_IMMUNE	120	5	0.000911	0.0229	HCLS1, BTN3A2, ANXA1, IFITM2, FOS
AIZARANI_LIVER_C21_STELLATE_CELLS_1	182	6	0.000958	0.0234	NEXN, IL1RL1, IFITM2, TSC22D1, COL4A2, FOS
HE_LIM_SUN_FETAL_LUNG_C4_NKT1_CELL	8	2	0.00104	0.0247	RORC, CCR6
MURARO_PANCREAS_ENDOTHELIAL_CELL	331	8	0.00107	0.0247	MACF1, TGFBR2, SPRY4, IFITM2, CFL1, TSC22D1, COL4A2, ICAM1
AIZARANI_LIVER_C3_NK_NKT_CELLS_2	129	5	0.00126	0.0282	IL18RAP, PTGER4, THEMIS, IKZF1, ANXA1
DESCARTES_FETAL_LUNG_MYELOID_CELLS	135	5	0.00154	0.0336	SLAMF8, IL1R2, CIITA, IRF8, MMP9
GAUTAM_EYE_IRIS_CILIARY_BODY_MGP_HIGH_FIBROBLASTS	81	4	0.00162	0.0345	IL15RA, RBM17, TSC22D1, IFNGR2
AIZARANI_LIVER_C9_LSECS_1	278	7	0.00175	0.0362	MACF1, FOSL2, IL1R1, IL1RL1, GOLGB1, SPRY4, COL4A2
AIZARANI_LIVER_C28_NK_NKT_CELLS_6	87	4	0.00211	0.0409	RBPJ, NFKB1, PTGER4, ANXA1
DESCARTES_MAIN_FETAL_ANTIGEN_PRESENTING_CELLS	87	4	0.00211	0.0409	SLAMF8, ATG16L1, IRF8, MMP9
MURARO_PANCREAS_DUCTAL_CELL	1161	16	0.00212	0.0409	MACF1, GADD45A, NEXN, LGALS8, IL1R1, DYNC1I2, TGFBR2, BDH2, PTPRK, RIPK2, ANXA1, IFITM2, CFL1, SMAD3, ICAM1, IFNGR2
ZHENG_CORD_BLOOD_C9_GRANULOCYTE_MACROPHAGE_PROGENITOR	88	4	0.0022	0.0415	ANXA1, RBM17, CFL1, IRF8

### Sheet: FUMA Wikipathways
GeneSet	N	n	P-value	adjusted P	genes
WP_GENES_ASSOCIATED_WITH_THE_DEVELOPMENT_OF_RHEUMATOID_ARTHRITIS	17	5	4.91e-08	3.6e-05	PTPN22, CD244, CCR6, IL2RA, CIITA
WP_NEUROINFLAMMATION_AND_GLUTAMATERGIC_SIGNALING	128	9	1.01e-07	3.7e-05	IL10, IL1R2, IL1R1, TGFBR2, NFKB1, CFL1, FOS, SMAD3, IFNGR2
WP_INFLAMMATORY_BOWEL_DISEASE_SIGNALING	39	5	4.1e-06	0.001	IL12RB2, RORC, IL10, IL18RAP, NFKB1
WP_IL1_AND_MEGAKARYOCYTES_IN_OBESITY	21	4	7.76e-06	0.00142	IL1R1, NFKB1, ICAM1, MMP9
WP_INTERACTIONS_BETWEEN_IMMUNE_CELLS_AND_MICRORNAS_IN_TUMOR_MICROENVIRONMENT	24	4	1.36e-05	0.00199	TGFBR2, NFKB1, IL2RA, VMP1, MIR21
WP_IL18_SIGNALING_PATHWAY	247	9	2.34e-05	0.00262	IL10, IRF6, IL18R1, IL18RAP, NFKB1, IL2RA, FOS, ICAM1, MMP9
WP_TCELL_ANTIGEN_RECEPTOR_TCR_PATHWAY_DURING_STAPHYLOCOCCUS_AUREUS_INFECTION	56	5	2.5e-05	0.00262	IL10, NFKB1, MAP3K8, FOS, AHSA1
WP_TYPE_II_INTERFERON_SIGNALING	31	4	3.89e-05	0.00317	CIITA, IRF8, ICAM1, IFNGR2
WP_MIRNA_ROLE_IN_IMMUNE_RESPONSE_IN_SEPSIS	31	4	3.89e-05	0.00317	IL10, NFKB1, VMP1, MIR21, ICAM1
WP_TH17_CELL_DIFFERENTIATION_PATHWAY	65	5	5.17e-05	0.00379	RORC, NFKB1, IL2RA, FOS, TYK2
WP_SPINAL_CORD_INJURY	109	6	6.02e-05	0.00401	GADD45A, IL1R1, ANXA1, FOS, ICAM1, MMP9
WP_MAPK_SIGNALING_PATHWAY	222	8	7.32e-05	0.00447	GADD45A, IL1R2, IL1R1, TGFBR2, NFKB1, MAP3K8, FOS, PPP5C
WP_REGULATORY_CIRCUITS_OF_THE_STAT3_SIGNALING_PATHWAY	72	5	8.46e-05	0.00477	IL12RB2, IL15RA, IL2RA, TYK2, IFNGR2
WP_TCELL_ACTIVATION_SARSCOV2	82	5	0.000157	0.00771	IL12RB2, IL18R1, NFKB1, FOS, TYK2
WP_INTERLEUKIN1_IL1_STRUCTURAL_PATHWAY	44	4	0.000158	0.00771	IL1R1, NFKB1, MAP3K8, FOS
WP_TCELL_RECEPTOR_SIGNALING_PATHWAY	85	5	0.000186	0.00853	NFKB1, RIPK2, IL15RA, MAP3K8, FOS
WP_TGFBETA_RECEPTOR_SIGNALING	48	4	0.000222	0.00901	TGFBR2, NFKB1, FOS, SMAD3
WP_HEPATITIS_B_INFECTION	139	6	0.00023	0.00901	TGFBR2, NFKB1, FOS, SMAD3, TYK2, MMP9
WP_NETWORK_MAP_OF_SARSCOV2_SIGNALING_PATHWAY	199	7	0.000243	0.00901	IL10, IL1R2, IL18RAP, TGFBR2, BTN3A1, CCR6, FOS
WP_IMMUNE_RESPONSE_TO_TUBERCULOSIS	20	3	0.000246	0.00901	PTPN2, TYK2, IFNGR2
WP_TGFBETA_RECEPTOR_SIGNALING_IN_SKELETAL_DYSPLASIAS	51	4	0.000281	0.00936	TGFBR2, NFKB1, FOS, SMAD3
WP_NRP1TRIGGERED_SIGNALING_PATHWAYS_IN_PANCREATIC_CANCER	51	4	0.000281	0.00936	TGFBR2, NFKB1, SMAD3, MMP9
WP_SELECTIVE_EXPRESSION_OF_CHEMOKINE_RECEPTORS_DURING_TCELL_POLARIZATION	25	3	0.000485	0.0155	IL12RB2, IL18R1, IFNGR2
WP_PROSTAGLANDIN_SIGNALING	29	3	0.000757	0.0231	NFKB1, PTGER4, MMP9
WP_LDLRAD4_AND_WHAT_WE_KNOW_ABOUT_IT	7	2	0.000787	0.0231	ATG16L1, TGFBR2
WP_HOSTPATHOGEN_INTERACTION_OF_HUMAN_CORONAVIRUSES_INTERFERON_INDUCTION	30	3	0.000837	0.0236	NFKB1, FOS, TYK2
WP_NONGENOMIC_ACTIONS_OF_125_DIHYDROXYVITAMIN_D3	69	4	0.000892	0.0242	NFKB1, PLCG2, TYK2, IFNGR2
WP_CHROMOSOMAL_AND_MICROSATELLITE_INSTABILITY_IN_COLORECTAL_CANCER	71	4	0.000993	0.0256	GADD45A, TGFBR2, FOS, SMAD3
WP_GENETIC_CAUSES_OF_PORTOSINUSOIDAL_VASCULAR_DISEASE	32	3	0.00101	0.0256	RBPJ, NFKB1, NCF4
WP_PHOTODYNAMIC_THERAPYINDUCED_NFKB_SURVIVAL_SIGNALING	33	3	0.00111	0.0271	NFKB1, ICAM1, MMP9
WP_TRANSCRIPTION_FACTORS_REGULATE_MIRNAS_RELATED_TO_CARDIAC_HYPERTROPHY	9	2	0.00134	0.0316	NFKB1, VMP1, MIR21
WP_NEOVASCULARISATION_PROCESSES	36	3	0.00143	0.0328	NFKB1, SMAD3, MMP9
WP_APOPTOSIS_MODULATION_AND_SIGNALING	79	4	0.00148	0.0328	IL1R2, IL1R1, NFKB1, FOS
WP_PANCREATIC_ADENOCARCINOMA_PATHWAY	84	4	0.00185	0.04	GADD45A, TGFBR2, NFKB1, SMAD3
WP_CORTICOTROPINRELEASING_HORMONE_SIGNALING_PATHWAY	88	4	0.0022	0.0461	FOSL2, NFKB1, FOS, PLCG2
WP_COVID19_ADVERSE_OUTCOME_PATHWAY	12	2	0.00242	0.048	IL10, IL2RA
WP_OSTEOPONTIN_SIGNALING	12	2	0.00242	0.048	NFKB1, MMP9
WP_EPITHELIAL_TO_MESENCHYMAL_TRANSITION_IN_COLORECTAL_CANCER	151	5	0.00251	0.0485	TGFBR2, RBPJ, COL4A2, SMAD3, MMP9
WP_BURN_WOUND_HEALING	92	4	0.00259	0.0486	NFKB1, SMAD3, ICAM1, MMP9
WP_THYMIC_STROMAL_LYMPHOPOIETIN_TSLP_SIGNALING_PATHWAY	45	3	0.00274	0.0498	TNFSF4, NFKB1, IL2RA
WP_DEVELOPMENT_OF_PULMONARY_DENDRITIC_CELLS_AND_MACROPHAGE_SUBSETS	13	2	0.00285	0.0498	IKZF1, IRF8
WP_NCRNAS_INVOLVED_IN_STAT3_SIGNALING_IN_HEPATOCELLULAR_CARCINOMA	13	2	0.00285	0.0498	NFKB1, VMP1, MIR21

### Sheet: TaMMA GSEA 
ID	Description	GeneRatio	BgRatio	pvalue	p.adjust	qvalue	geneID	Count
Rectum_CD-vs-Rectum_Control	Rectum_CD-vs-Rectum_Control	2025-10-30	403/6289	9.82464e-06	0.00013754	0.00011376	ENSG00000158714/ENSG00000064932/ENSG00000185201/ENSG00000090339/ENSG00000100985/ENSG00000134470/ENSG00000135046/ENSG00000115607/ENSG00000115604/ENSG00000134871	10
Rectum_UC-vs-Rectum_Control	Rectum_UC-vs-Rectum_Control	13/30	1217/6289	0.00223316	0.0156321	0.0129288	ENSG00000158714/ENSG00000156127/ENSG00000064932/ENSG00000185201/ENSG00000134460/ENSG00000090339/ENSG00000100985/ENSG00000134470/ENSG00000135046/ENSG00000115607/ENSG00000115604/ENSG00000134871/ENSG00000081985	13
Blood_macrophages_UC-vs-Blood_macrophages_Control	Blood_macrophages_UC-vs-Blood_macrophages_Control	2025-07-30	646/6289	0.0290916	0.135761	0.112283	ENSG00000134460/ENSG00000134470/ENSG00000115594/ENSG00000115607/ENSG00000115604/ENSG00000124508/ENSG00000081985	7
Blood_macrophages_CD-vs-Blood_macrophages_Control	Blood_macrophages_CD-vs-Blood_macrophages_Control	2025-06-30	576/6289	0.0511919	0.165773	0.137106	ENSG00000134460/ENSG00000134470/ENSG00000115594/ENSG00000115607/ENSG00000115604/ENSG00000081985	6
Colon_epithelium_PIBD-vs-Colon_epithelium_Control	Colon_epithelium_PIBD-vs-Colon_epithelium_Control	2025-07-30	752/6289	0.0592048	0.165773	0.137106	ENSG00000116717/ENSG00000173230/ENSG00000179583/ENSG00000186470/ENSG00000124508/ENSG00000026950/ENSG00000062716	7
Ileum_UC-vs-Ileum_Control	Ileum_UC-vs-Ileum_Control	Feb-30	164/6289	0.183592	0.428382	0.354301	ENSG00000138821/ENSG00000115590	2
Ileum_CD-vs-Ileum_Control	Ileum_CD-vs-Ileum_Control	Feb-30	269/6289	0.369599	0.700835	0.579638	ENSG00000138821/ENSG00000115590	2
Blood_UC-vs-Blood_Control	Blood_UC-vs-Blood_Control	Feb-30	298/6289	0.419389	0.700835	0.579638	ENSG00000100985/ENSG00000115590	2
Blood_monocytes_CD-vs-Blood_monocytes_Control	Blood_monocytes_CD-vs-Blood_monocytes_Control	2025-01-30	124/6289	0.450537	0.700835	0.579638	ENSG00000134242	1
Mesenteric_fat_CD-vs-Mesenteric_fat_Control	Mesenteric_fat_CD-vs-Mesenteric_fat_Control	2025-01-30	234/6289	0.680249	0.871867	0.721093	ENSG00000179583	1
Blood_PBMCs_UC-vs-Blood_PBMCs_CD	Blood_PBMCs_UC-vs-Blood_PBMCs_CD	2025-03-30	721/6289	0.685038	0.871867	0.721093	ENSG00000143365/ENSG00000182134/ENSG00000169508	3
Colon_fibroblasts_CD-vs-Colon_fibroblasts_Control	Colon_fibroblasts_CD-vs-Colon_fibroblasts_Control	2025-01-30	289/6289	0.756982	0.883146	0.730421	ENSG00000080986	1
Blood_PIBD-vs-Blood_Control	Blood_PIBD-vs-Blood_Control	2025-04-30	1341/6289	0.90902	0.976191	0.807376	ENSG00000077380/ENSG00000100985/ENSG00000115590/ENSG00000081985	4
Colon_UC-vs-Colon_Control	Colon_UC-vs-Colon_Control	2025-01-30	735/6289	0.976191	0.976191	0.807376	ENSG00000106952	1

### Sheet: FUMA TFs
GeneSet	N	n	P-value	adjusted P	genes
HMGIY_Q6	236	10	2.12e-06	0.00236	PTPN22, TNFSF18, TNFSF4, IL18RAP, RBPJ, MAP3K8, TSC22D1, BATF, GPR65, ICAM1
NFKB_Q6_01	215	9	7.74e-06	0.00431	SLAMF8, TNFSF18, INO80D, RBPJ, UBE2D3, IL2RA, BATF, ICAM1, MMP9
NFKB_C	238	9	1.75e-05	0.00649	RORC, SLAMF8, TNFSF18, IL18R1, INO80D, IL2RA, MAP3K8, FOS, ICAM1
NFKAPPAB_01	227	8	8.55e-05	0.0238	SLAMF8, TNFSF18, INO80D, UBE2D3, IL2RA, MAP3K8, ICAM1, MMP9
