## Supplementary Table 8 for "High-resolution promoter interaction analysis implicates genes involved in the activation of Type 3 Innate Lymphoid Cells in autoimmune disease risk"

### Sheet: ILC3_and_CD4_suppl_table_priori
Gene Name	Ensembl Gene ID	Max Gene Score	Cell type(s) with Max Gene Score	ILC3	CD4	Prior evidence
SMAD3	ENSG00000166949	1	CD4	+	+	openTargets, Ntunzwenimana 2021, DisGeNET IBD: AlteredExpression, DisGeNET CD: Biomarker & AlteredExpression, Sazonovs 2022 Exome
FCMR	ENSG00000162894	0.999999	CD4	-	+
IKZF1	ENSG00000185811	0.999999	CD4	+	+	openTargets
IL19	ENSG00000142224	0.999985	CD4	-	+	openTargets, DisGeNET IBD: AlteredExpression & Biomarker, DisGeNET CD: Biomarker & AlteredExpression
FOS	ENSG00000170345	0.999848	CD4	+	+	openTargets, DisGeNET CD: Biomarker
TSPAN14	ENSG00000108219	0.999776	CD4	-	+	openTargets
GADD45A	ENSG00000116717	0.999667	ILC3	+	-
IL10	ENSG00000136634	0.999466	CD4	+	+	IBDDB, DisGeNET IBD: Biomarker & AlteredExpression, DisGeNET CD: Biomarker & AlteredExpression
ATP6V1G3	ENSG00000151418	0.998786	CD4	+	+
PTPRC	ENSG00000081237	0.998598	CD4	-	+	openTargets, DisGeNET IBD: Biomarker, DisGeNET CD: Biomarker
NCF4	ENSG00000100365	0.997904	ILC3	+	+	IBDDB, DisGeNET CD: Biomarker
DDC	ENSG00000132437	0.997407	ILC3	+	-
DYNC1I2	ENSG00000077380	0.995903	CD4	+	+
SLAMF8	ENSG00000158714	0.994019	CD4	+	+	openTargets, DisGeNET IBD: Biomarker
ZBTB38	ENSG00000177311	0.992921	CD4	+	+	openTargets
USP49	ENSG00000164663	0.991622	ILC3	+	+
TOMM6	ENSG00000214736	0.991255	CD4	+	+
LTBR	ENSG00000111321	0.991159	ILC3;CD4	+	+
MAP3K8	ENSG00000107968	0.989211	ILC3	+	+	openTargets, IBDDB, DisGeNET IBD: AlteredExpression, DisGeNET CD: Biomarker
PTGER4	ENSG00000171522	0.983212	CD4	+	+	openTargets, IBDDB, DisGeNET IBD: Biomarker, DisGeNET CD: Biomarker, Sazonovs 2022 Exome
TYK2	ENSG00000105397	0.980085	ILC3	+	+	IBDDB, DisGeNET IBD: Biomarker, DisGeNET CD: Biomarker, Sazonovs 2022 Exome
BATF	ENSG00000156127	0.975664	ILC3	+	+
GNPDA1	ENSG00000113552	0.973851	CD4	-	+
GPR35	ENSG00000178623	0.973493	ILC3	+	+	openTargets, DisGeNET IBD: Biomarker
MACF1	ENSG00000127603	0.972555	CD4	+	+
SBNO2	ENSG00000064932	0.970269	ILC3	+	+	openTargets, Ntunzwenimana 2021
TMED10	ENSG00000170348	0.965293	CD4	+	+
IFNGR2	ENSG00000159128	0.96464	ILC3;CD4	+	+	openTargets
PRDM1	ENSG00000057657	0.959133	CD4	-	+	openTargets, IBDDB, DisGeNET IBD: Biomarker, DisGeNET CD: AlteredExpression
GOLGB1	ENSG00000173230	0.952939	ILC3	+	+
CCDC58	ENSG00000160124	0.952892	CD4	-	+
DIRC2	ENSG00000138463	0.952548	CD4	-	+
EAF2	ENSG00000145088	0.952347	ILC3	+	-
HCLS1	ENSG00000180353	0.952274	ILC3	+	-
IQCB1	ENSG00000173226	0.952248	ILC3	+	-
IFITM2	ENSG00000185201	0.946869	ILC3	+	+
NFKB1	ENSG00000109320	0.927737	CD4	+	+	openTargets, IBDDB, Ntunzwenimana 2021, DisGeNET IBD: AlteredExpression, DisGeNET CD: Biomarker & AlteredExpression
SLC39A8	ENSG00000138821	0.926554	ILC3	+	+	openTargets, DisGeNET CD: Biomarker, Sazonovs 2022 Exome
NEK9	ENSG00000119638	0.905584	CD4	+	+
IL1R2	ENSG00000115590	0.893436	CD4	+	+	IBDDB
TNFSF4	ENSG00000117586	0.889784	ILC3	+	-	DisGeNET IBD: Biomarker
ERAP2	ENSG00000164308	0.888599	CD4	+	+	openTargets, DisGeNET IBD: Biomarker, DisGeNET CD: Biomarker
IRF8	ENSG00000140968	0.888424	CD4	+	+	openTargets, IBDDB, DisGeNET IBD: Biomarker, DisGeNET CD: Biomarker
TSC22D1	ENSG00000102804	0.882741	ILC3	+	+
MYC	ENSG00000136997	0.861826	CD4	-	+	IBDDB, DisGeNET IBD: Biomarker
BDH2	ENSG00000164039	0.861371	CD4	+	+
RBPJ	ENSG00000168214	0.857004	ILC3	+	+
PRRG2	ENSG00000126460	0.844147	ILC3	+	-
IL2RA	ENSG00000134460	0.84252	CD4	+	+	openTargets, IBDDB, DisGeNET IBD: AlteredExpression & Biomarker, DisGeNET CD: Biomarker & AlteredExpression
RORC	ENSG00000143365	0.839989	ILC3	+	+	openTargets, DisGeNET IBD: AlteredExpression, DisGeNET CD: AlteredExpression
PSMA6	ENSG00000100902	0.837092	CD4	-	+
RMI2	ENSG00000175643	0.829031	CD4	-	+
TNFSF15	ENSG00000181634	0.823767	CD4	-	+	openTargets, IBDDB, DisGeNET IBD: AlteredExpression & Biomarker, DisGeNET CD: Biomarker & AlteredExpression
AHSA1	ENSG00000100591	0.822104	ILC3	+	-	DisGeNET IBD: Biomarker, DisGeNET CD: Biomarker
THEMIS	ENSG00000172673	0.814701	CD4	+	+	openTargets, DisGeNET CD: Biomarker
OAZ3	ENSG00000143450	0.81421	CD4	+	+
ICAM1	ENSG00000090339	0.813794	ILC3	+	+	IBDDB, DisGeNET IBD: Biomarker & AlteredExpression, DisGeNET CD: Biomarker & AlteredExpression
CTD-2369P2.10	ENSG00000167807	0.813651	ILC3	+	-
FDX2	ENSG00000267673	0.813651	ILC3	+	-
ICAM3	ENSG00000076662	0.813397	CD4	-	+	IBDDB, DisGeNET IBD: Biomarker
MRPL4	ENSG00000105364	0.813367	CD4	+	+
ICAM4	ENSG00000105371	0.813365	CD4	+	+
MRPL9	ENSG00000143436	0.809223	ILC3	+	-
TDRKH	ENSG00000182134	0.808566	ILC3	+	-
SLC9B2	ENSG00000164038	0.805087	CD4	-	+
POGZ	ENSG00000143442	0.803664	CD4	-	+
UBAC2	ENSG00000134882	0.802913	ILC3	+	+
UBE2D3	ENSG00000109332	0.795868	ILC3	+	+
SLC12A5	ENSG00000124140	0.790817	ILC3	+	+
CCR6	ENSG00000112486	0.784654	ILC3	+	-	IBDDB, DisGeNET IBD: Biomarker & AlteredExpression, DisGeNET CD: Biomarker & AlteredExpression
CIITA	ENSG00000179583	0.782354	ILC3	+	+	IBDDB
SATB1	ENSG00000182568	0.782328	CD4	-	+	openTargets
TGFBR2	ENSG00000163513	0.773329	CD4	+	+
PRICKLE4	ENSG00000278224	0.772337	CD4	+	+
CISD2	ENSG00000145354	0.769785	CD4	-	+
CGN	ENSG00000143375	0.767867	CD4	-	+
SPRY4	ENSG00000187678	0.767189	ILC3	+	-
METRNL	ENSG00000176845	0.766401	CD4	-	+
MED20	ENSG00000124641	0.763985	CD4	+	+
BYSL	ENSG00000112578	0.763983	CD4	+	+
CCND3	ENSG00000112576	0.763572	CD4	-	+
TAF8	ENSG00000137413	0.763544	CD4	-	+
FRS3	ENSG00000137218	0.763531	CD4	-	+
GPR183	ENSG00000169508	0.757485	ILC3	+	+	DisGeNET IBD: Biomarker
CPT1C	ENSG00000169169	0.755864	CD4	+	+
CARD9	ENSG00000187796	0.751143	ILC3	+	+	openTargets, IBDDB, DisGeNET IBD: Biomarker, DisGeNET CD: AlteredExpression & Biomarker, Sazonovs 2022 Exome
MMP9	ENSG00000100985	0.750956	ILC3	+	+	DisGeNET IBD: Biomarker & AlteredExpression, DisGeNET CD: Biomarker & AlteredExpression
ATG16L1	ENSG00000085978	0.744707	CD4	+	+	openTargets, IBDDB, DisGeNET IBD: Biomarker, DisGeNET CD: Biomarker & AlteredExpression, Sazonovs 2022 Exome
RBM17	ENSG00000134453	0.742842	ILC3	+	+
IL15RA	ENSG00000134470	0.741086	ILC3	+	-	IBDDB, DisGeNET IBD: AlteredExpression, DisGeNET CD: AlteredExpression
PTPN22	ENSG00000134242	0.734319	ILC3;CD4	+	+	openTargets, IBDDB, DisGeNET IBD: AlteredExpression & Biomarker, DisGeNET CD: Biomarker & AlteredExpression, Sazonovs 2022 Exome
PTPN2	ENSG00000175354	0.73018	CD4	+	+	openTargets, IBDDB, DisGeNET IBD: Biomarker & AlteredExpression, DisGeNET CD: AlteredExpression & Biomarker
IL1RL1	ENSG00000115602	0.714823	ILC3	+	+	openTargets, DisGeNET CD: AlteredExpression
SPTLC2	ENSG00000100596	0.713234	ILC3	+	+
TRAF3IP3	ENSG00000009790	0.705686	CD4	-	+
RAD51B	ENSG00000182185	0.700189	CD4	-	+
RPL37	ENSG00000145592	0.691172	CD4	-	+
TNFSF8	ENSG00000106952	0.682336	ILC3	+	+	openTargets, DisGeNET IBD: Biomarker
RIPK2	ENSG00000104312	0.67001	ILC3	+	-	openTargets, IBDDB, DisGeNET IBD: Biomarker, DisGeNET CD: Biomarker
VIPAS39	ENSG00000151445	0.654789	ILC3	+	-
LGALS8	ENSG00000116977	0.654499	CD4	+	+
CFL1	ENSG00000172757	0.653372	ILC3	+	-
KLHL31	ENSG00000124743	0.652752	ILC3	+	+
BTN2A2	ENSG00000124508	0.645279	CD4	+	+
PLCG2	ENSG00000197943	0.643193	ILC3	+	+	DisGeNET IBD: Biomarker
GPR65	ENSG00000140030	0.635264	CD4	+	+	openTargets, DisGeNET IBD: Biomarker, Sazonovs 2022 Exome
IRF1	ENSG00000125347	0.633716	CD4	-	+	openTargets, IBDDB, Ntunzwenimana 2021, DisGeNET IBD: AlteredExpression, DisGeNET CD: Biomarker & AlteredExpression
BTN3A2	ENSG00000186470	0.631561	ILC3	+	-
METTL4	ENSG00000101574	0.629008	CD4	+	+
NDC80	ENSG00000080986	0.628943	CD4	+	+
IL1R1	ENSG00000115594	0.628011	ILC3	+	-	DisGeNET IBD: Biomarker, DisGeNET CD: Biomarker
ANXA1	ENSG00000135046	0.62393	CD4	+	+	DisGeNET IBD: Biomarker, DisGeNET CD: AlteredExpression & Biomarker
MUS81	ENSG00000172732	0.622416	ILC3	+	-
UBE2V1	ENSG00000244687	0.615037	CD4	-	+
PTPRK	ENSG00000152894	0.611429	ILC3	+	-
RBM6	ENSG00000004534	0.60866	ILC3;CD4	+	+
ZHX3	ENSG00000174306	0.60545	CD4	-	+
C9orf66	ENSG00000183784	0.603219	ILC3	+	+
IL18RAP	ENSG00000115607	0.597159	ILC3	+	+	openTargets, IBDDB, DisGeNET IBD: Biomarker
GCNT2	ENSG00000111846	0.59675	ILC3	+	+
CLN3	ENSG00000188603	0.595559	ILC3	+	-
CREM	ENSG00000095794	0.585767	CD4	-	+	openTargets, DisGeNET IBD: Biomarker
LNPEP	ENSG00000113441	0.58167	CD4	-	+	openTargets
CUL1	ENSG00000055130	0.578388	CD4	-	+
IL18R1	ENSG00000115604	0.576281	ILC3	+	-	openTargets, DisGeNET IBD: Biomarker
EDN3	ENSG00000124205	0.575277	CD4	-	+
TNFSF18	ENSG00000120337	0.570579	ILC3	+	-	openTargets
INO80D	ENSG00000114933	0.570336	ILC3	+	-
COL4A2	ENSG00000134871	0.570319	CD4	+	+
BTN3A1	ENSG00000026950	0.566264	ILC3	+	-
C7	ENSG00000112936	0.562866	CD4	-	+
VMP1	ENSG00000062716	0.559244	CD4	+	+
CD244	ENSG00000122223	0.5554	ILC3	+	+
PPP5C	ENSG00000011485	0.553352	CD4	+	+	openTargets
IL12RB2	ENSG00000081985	0.552188	ILC3	+	-	IBDDB, DisGeNET CD: Biomarker
DOCK8	ENSG00000107099	0.551843	CD4	-	+
GPR18	ENSG00000125245	0.550411	CD4	-	+	openTargets
BTN2A1	ENSG00000112763	0.549497	ILC3	+	-
GALC	ENSG00000054983	0.549293	CD4	+	+	openTargets
DHODH	ENSG00000102967	0.548787	CD4	+	+
IRF6	ENSG00000117595	0.534177	CD4	+	+	DisGeNET CD: Biomarker
TNNT3	ENSG00000130595	0.528705	ILC3	+	+
NEXN	ENSG00000162614	0.528278	CD4	+	+
NDUFS1	ENSG00000023228	0.523994	CD4	-	+
COQ8B	ENSG00000123815	0.519343	CD4	-	+
FOSL2	ENSG00000075426	0.515152	ILC3;CD4	+	+	openTargets, DisGeNET CD: Biomarker
PIGV	ENSG00000060642	0.512687	CD4	-	+
