## Supplementary Table 4 for "High-resolution promoter interaction analysis implicates genes involved in the activation of Type 3 Innate Lymphoid Cells in autoimmune disease risk"

### Sheet: Table_S4_ego_bp_ilc3_cd4_chicdi
ID	Description	GeneRatio	BgRatio	pvalue	p.adjust	qvalue	geneID	Count
GO:0055119	relaxation of cardiac muscle	5/178	16/18670	2.98729e-07	0.000949959	0.000804997	PDE4B/ATP1A1/RGS2/SLC8A1/PDE4D	5
GO:0050851	antigen receptor-mediated signaling pathway	14/178	316/18670	2.14013e-06	0.00340281	0.00288355	PSMA5/LPXN/BCL2/PDE4B/TESPA1/CCR7/CD226/CD28/PIK3CA/PDE4D/MEF2C/ITK/FYN/THEMIS	14
GO:0050852	T cell receptor signaling pathway	11/178	202/18670	3.90192e-06	0.00413604	0.00350488	PSMA5/PDE4B/TESPA1/CCR7/CD226/CD28/PIK3CA/PDE4D/ITK/FYN/THEMIS	11
GO:0036092	phosphatidylinositol-3-phosphate biosynthetic process	4/178	14/18670	7.42116e-06	0.00589982	0.00499952	ATM/PIK3C2B/PIK3CA/INPP4B	4
GO:0090075	relaxation of muscle	5/178	31/18670	1.03483e-05	0.00658152	0.00557719	PDE4B/ATP1A1/RGS2/SLC8A1/PDE4D	5
GO:0002429	immune response-activating cell surface receptor signaling pathway	16/178	473/18670	1.25882e-05	0.00667175	0.00565366	PSMA5/LPXN/BCL2/WIPF1/PDE4B/CLEC4C/TESPA1/CCR7/CD226/CD28/PIK3CA/PDE4D/MEF2C/ITK/FYN/THEMIS	16
GO:0042110	T cell activation	15/178	464/18670	3.99691e-05	0.0181574	0.0153866	BCL2/PRDM1/DLG5/CD44/TESPA1/CCR7/PRKAR1A/CD28/PIK3CA/BCL6/TCF7/ITK/FYN/THEMIS/IDO1	15
GO:0006402	mRNA catabolic process	13/178	364/18670	4.85395e-05	0.0192944	0.0163501	PSMA5/ATM/DDX6/HNRNPC/SECISBP2/CSDE1/PATL2/RPS15A/SMG6/HNRNPM/RPSA/EIF4G1/ZC3HAV1	13
GO:0045666	positive regulation of neuron differentiation	13/178	371/18670	5.89372e-05	0.0208245	0.0176467	BCL2/MACF1/RGS2/DLG5/MARK2/KATNB1/DLX2/NFE2L2/EIF4G1/BCL6/MEF2C/FYN/PPP1R9A	13
GO:0048755	branching morphogenesis of a nerve	3/178	10/18670	9.73422e-05	0.0309548	0.0262312	RTN4/RERE/DLX2	3
GO:0006401	RNA catabolic process	13/178	397/18670	0.00011639	0.0336474	0.0285128	PSMA5/ATM/DDX6/HNRNPC/SECISBP2/CSDE1/PATL2/RPS15A/SMG6/HNRNPM/RPSA/EIF4G1/ZC3HAV1	13
GO:0000956	nuclear-transcribed mRNA catabolic process	9/178	207/18670	0.000170475	0.040964	0.034713	ATM/DDX6/SECISBP2/CSDE1/PATL2/RPS15A/SMG6/RPSA/EIF4G1	9
GO:0043383	negative T cell selection	3/178	12/18670	0.000175968	0.040964	0.034713	CCR7/CD28/THEMIS	3
GO:0032743	positive regulation of interleukin-2 production	4/178	30/18670	0.000180345	0.040964	0.034713	PDE4B/SPTBN1/CD28/PDE4D	4
GO:1902230	negative regulation of intrinsic apoptotic signaling pathway in response to DNA damage	4/178	31/18670	0.000205529	0.0434366	0.0368082	BCL2/TMEM161A/CD44/DDIAS	4
GO:2001020	regulation of response to DNA damage stimulus	9/178	214/18670	0.000218549	0.0434366	0.0368082	ATM/BCL2/TMEM161A/CD44/DDIAS/NSMCE1/SPIRE1/SPRED2/DDX39B	9
GO:0055002	striated muscle cell development	8/178	173/18670	0.000259117	0.0482538	0.0408904	BCL2/RGS2/ITGB1/WFIKKN2/PRKAR1A/SLC8A1/MEF2C/DDX39B	8
GO:0050862	positive regulation of T cell receptor signaling pathway	3/178	14/18670	0.000287084	0.0482538	0.0408904	TESPA1/CCR7/CD226	3
GO:1903311	regulation of mRNA metabolic process	11/178	324/18670	0.000288309	0.0482538	0.0408904	PSMA5/HNRNPC/SECISBP2/SRSF5/HNRNPM/MBNL1/EIF4G1/TRA2B/SRSF3/HNRNPA2B1/ZC3HAV1	11
