## Supplementary Table 3 for "High-resolution promoter interaction analysis implicates genes involved in the activation of Type 3 Innate Lymphoid Cells in autoimmune disease risk"

### Sheet: Table_S3_ego_bp_cd4_chicdiff_ge
ID	Description	GeneRatio	BgRatio	pvalue	p.adjust	qvalue	geneID	Count
GO:0042110	T cell activation	63/1176	464/18670	6.36008e-09	3.51331e-05	3.29519e-05	DDOST/SEMA4A/CD1C/CD55/IL18/CD276/CCL2/RASAL3/CD86/KIF13B/TNFRSF1B/NCSTN/SLAMF6/PTPRC/LAX1/PRKCQ/CD6/CD5/CD3E/CD3D/CD3G/PTPN6/CLECL1/WNT1/DTX1/GPR18/PSMB11/BCL11B/AKT1/RAB27A/CSK/LGALS9/FOXN1/RARA/PTPN2/ZAP70/NCK2/DPP4/CTLA4/NHEJ1/SIRPG/NFATC2/RUNX1/GRAP2/SATB1/FOXP1/TIGIT/LEF1/IL6ST/CAMK4/IL4/PRR7/HLA-G/MICB/HLA-DMB/CARD11/IL6/CHD7/PAG1/FAM49B/CD274/IFNE/CD40LG	63
GO:0050730	regulation of peptidyl-tyrosine phosphorylation	39/1176	256/18670	2.60776e-07	0.000720263	0.000675547	BDNF/NOX4/IL18/NTF3/DVL2/GHRL/IL5/RACK1/CD36/SHC1/PTPRC/IL20/IL24/HPX/CD3E/TNFRSF1A/PTPN6/DLG4/VTN/CSF3/PTPN2/NCK2/ACVR1/ITGB2/PDGFB/SH3BP5/CCK/PRKCD/CBLB/ADIPOQ/DGKQ/ZFYVE28/FBXW7/IL6ST/IL4/IL6/DMTN/PTK2B/SEMA4D	39
GO:0050870	positive regulation of T cell activation	33/1176	202/18670	4.26319e-07	0.000784995	0.00073626	CD55/IL18/CD276/CCL2/RASAL3/CD86/PTPRC/PRKCQ/CD6/CD5/CD3E/PTPN6/CLECL1/AKT1/CSK/LGALS9/RARA/ZAP70/NCK2/DPP4/CTLA4/SIRPG/RUNX1/GRAP2/IL6ST/IL4/HLA-G/HLA-DMB/CARD11/IL6/FAM49B/CD274/CD40LG	33
GO:0022407	regulation of cell-cell adhesion	52/1176	403/18670	6.7164e-07	0.000927535	0.000869951	PDPN/CD55/IL18/CD276/CCL2/RASAL3/CD86/PTPRC/LAX1/PRKCQ/CD6/CD5/CD3E/WNK1/CD9/PTPN6/CLECL1/WNT1/DTX1/AKT1/CSK/LGALS9/RARA/PRKCA/PTPN2/MBP/CEACAM6/ZAP70/NCK2/IL1RN/DPP4/CTLA4/SIRPG/RUNX1/ITGB2/GRAP2/PRKCD/TIGIT/ADIPOQ/LEF1/IL6ST/IL4/ADTRP/HLA-G/HLA-DMB/CARD11/IL6/DMTN/PAG1/FAM49B/CD274/CD40LG	52
GO:1903039	positive regulation of leukocyte cell-cell adhesion	34/1176	218/18670	8.67981e-07	0.000958946	0.000899411	CD55/IL18/CD276/CCL2/RASAL3/CD86/PTPRC/PRKCQ/CD6/CD5/CD3E/PTPN6/CLECL1/AKT1/CSK/LGALS9/RARA/ZAP70/NCK2/DPP4/CTLA4/SIRPG/RUNX1/ITGB2/GRAP2/IL6ST/IL4/HLA-G/HLA-DMB/CARD11/IL6/FAM49B/CD274/CD40LG	34
GO:0007159	leukocyte cell-cell adhesion	45/1176	337/18670	1.4765e-06	0.00119207	0.00111806	SELE/CD55/IL18/CD276/UMOD/CCL2/RASAL3/CD86/S100A9/PTPRC/LAX1/PRKCQ/CD6/CD5/CD3E/WNK1/PTPN6/CLECL1/DTX1/AKT1/CSK/LGALS9/RARA/PTPN2/ZAP70/NCK2/DPP4/CTLA4/SIRPG/RUNX1/ITGB2/GRAP2/TIGIT/IL6ST/IL4/ADTRP/HLA-G/HLA-DMB/CARD11/IL6/PAG1/FAM49B/CD274/SEMA4D/CD40LG	45
GO:0042102	positive regulation of T cell proliferation	20/1176	95/18670	1.51059e-06	0.00119207	0.00111806	CD55/IL18/CD276/RASAL3/CD86/PTPRC/PRKCQ/CD6/CD3E/CLECL1/LGALS9/ZAP70/NCK2/IL6ST/IL4/HLA-DMB/CARD11/IL6/CD274/CD40LG	20
GO:0022409	positive regulation of cell-cell adhesion	37/1176	255/18670	1.75424e-06	0.0012113	0.0011361	PDPN/CD55/IL18/CD276/CCL2/RASAL3/CD86/PTPRC/PRKCQ/CD6/CD5/CD3E/PTPN6/CLECL1/AKT1/CSK/LGALS9/RARA/CEACAM6/ZAP70/NCK2/DPP4/CTLA4/SIRPG/RUNX1/ITGB2/GRAP2/IL6ST/IL4/HLA-G/HLA-DMB/CARD11/IL6/DMTN/FAM49B/CD274/CD40LG	37
GO:0050863	regulation of T cell activation	42/1176	314/18670	3.13633e-06	0.00183565	0.00172169	CD55/IL18/CD276/CCL2/RASAL3/CD86/TNFRSF1B/PTPRC/LAX1/PRKCQ/CD6/CD5/CD3E/PTPN6/CLECL1/DTX1/AKT1/CSK/LGALS9/FOXN1/RARA/PTPN2/ZAP70/NCK2/DPP4/CTLA4/SIRPG/NFATC2/RUNX1/GRAP2/TIGIT/IL6ST/CAMK4/IL4/HLA-G/HLA-DMB/CARD11/IL6/PAG1/FAM49B/CD274/CD40LG	42
GO:1903037	regulation of leukocyte cell-cell adhesion	41/1176	304/18670	3.32305e-06	0.00183565	0.00172169	CD55/IL18/CD276/CCL2/RASAL3/CD86/PTPRC/LAX1/PRKCQ/CD6/CD5/CD3E/WNK1/PTPN6/CLECL1/DTX1/AKT1/CSK/LGALS9/RARA/PTPN2/ZAP70/NCK2/DPP4/CTLA4/SIRPG/RUNX1/ITGB2/GRAP2/TIGIT/IL6ST/IL4/ADTRP/HLA-G/HLA-DMB/CARD11/IL6/PAG1/FAM49B/CD274/CD40LG	41
GO:0045059	positive thymic T cell selection	7/1176	13/18670	4.73732e-06	0.002379	0.0022313	PTPRC/CD3E/CD3D/CD3G/FOXN1/PTPN2/ZAP70	7
GO:0050671	positive regulation of lymphocyte proliferation	23/1176	130/18670	6.00289e-06	0.00276333	0.00259178	CD55/IL18/CD276/RASAL3/CD86/IL5/TAC1/PTPRC/PRKCQ/CD6/CD3E/CLECL1/LGALS9/ZAP70/NCK2/NFATC2/IL6ST/IL4/HLA-DMB/CARD11/IL6/CD274/CD40LG	23
GO:0032946	positive regulation of mononuclear cell proliferation	23/1176	131/18670	6.85419e-06	0.0029125	0.00273169	CD55/IL18/CD276/RASAL3/CD86/IL5/TAC1/PTPRC/PRKCQ/CD6/CD3E/CLECL1/LGALS9/ZAP70/NCK2/NFATC2/IL6ST/IL4/HLA-DMB/CARD11/IL6/CD274/CD40LG	23
GO:0043409	negative regulation of MAPK cascade	28/1176	184/18670	1.25766e-05	0.00496236	0.00465428	LMO3/SPRY2/APOE/UCHL1/SH3RF2/DAB2IP/PTPRC/LAX1/PDCD4/SMPD1/SORL1/PTPN6/DUSP16/NDRG2/AKT1/CSK/FLCN/DUSP14/PTPN2/SMAD4/PIN1/PRKCD/ADIPOQ/RGS14/LEMD2/MYC/RGS3/RAPGEF1	28
GO:0070665	positive regulation of leukocyte proliferation	23/1176	139/18670	1.87328e-05	0.00649258	0.0060895	CD55/IL18/CD276/RASAL3/CD86/IL5/TAC1/PTPRC/PRKCQ/CD6/CD3E/CLECL1/LGALS9/ZAP70/NCK2/NFATC2/IL6ST/IL4/HLA-DMB/CARD11/IL6/CD274/CD40LG	23
GO:0002446	neutrophil mediated immunity	56/1176	499/18670	1.90262e-05	0.00649258	0.0060895	DDOST/FCGR2A/QSOX1/CHIT1/CD55/TCN1/MMP8/CD68/NME2/FPR2/CXCR2/CD93/APEH/AHSG/TMEM30A/DBNL/CD36/PTPRN2/KCNAB2/TNFRSF1B/UBR4/FLG2/S100A9/S100A7/NCSTN/PTPRC/TMEM63A/TSPAN14/RHOG/PTPN6/KRT1/ARHGAP9/GNS/CYFIP1/RAB27A/HMOX2/COTL1/ABR/ORMDL3/KPNB1/CFD/CEACAM6/CPNE1/ITGB2/ACAA1/NBEAL2/PRKCD/PSMD6/WDR1/AGA/DIAPH1/DYNLT1/IL6/DEFA4/CTSB/SPTAN1	56
GO:0098742	cell-cell adhesion via plasma-membrane adhesion molecules	36/1176	273/18670	2.12504e-05	0.00649258	0.0060895	SELE/UMOD/CDH8/CDH20/NRXN1/PCDHA5/PCDHA11/PCDHB7/CDHR1/CD6/MPZL2/WNK1/PCDH9/AJUBA/CDH24/CDH16/CDH13/MBP/CEACAM6/IL1RN/ACVR1/ITGB2/CDHR4/IGSF11/ADIPOQ/PCDHA13/PCDHB6/PCDHB9/PCDHB10/PCDHB11/PCDHGB1/PCDHGB2/PCDHGA5/PCDHGA6/CDHR3/PCDH19	36
GO:0008360	regulation of cell shape	24/1176	150/18670	2.21469e-05	0.00649258	0.0060895	PDPN/EPB41/SEMA4A/ITGA7/CCL2/CDC42EP3/P2RY1/CCL24/SLC26A5/PLEKHO1/RHOG/GAS2/SYNE3/CYFIP1/CRK/FMNL1/ARHGAP15/ITGB2/WDR1/DIAPH1/MKLN1/DMTN/PTK2B/SEMA4D	24
GO:0018108	peptidyl-tyrosine phosphorylation	44/1176	363/18670	2.33895e-05	0.00649258	0.0060895	BDNF/NOX4/IL18/NTF3/DVL2/CLK1/GHRL/IL5/RACK1/CD36/SHC1/PTPRC/IL20/IL24/HPX/CD3E/TNFRSF1A/PTPN6/CSK/DLG4/MAP2K4/VTN/CSF3/PTPN2/ZAP70/NCK2/ACVR1/ITGB2/PDGFB/SH3BP5/CCK/PRKCD/CBLB/ADIPOQ/DGKQ/ZFYVE28/FBXW7/IL6ST/IL4/DDR1/IL6/DMTN/PTK2B/SEMA4D	44
GO:0045061	thymic T cell selection	8/1176	21/18670	2.35068e-05	0.00649258	0.0060895	PTPRC/CD3E/CD3D/CD3G/FOXN1/PTPN2/ZAP70/CARD11	8
GO:0030098	lymphocyte differentiation	43/1176	353/18670	2.55996e-05	0.00673393	0.00631586	SEMA4A/IL18/CD86/SLAMF6/PTPRC/CD3E/CD3D/CD3G/PTPN6/WNT1/DTX1/GPR18/PSMB11/BCL11B/LGALS9/FOXN1/IKZF3/RARA/PTPN2/CD79A/POU2F2/ZAP70/CTLA4/NHEJ1/DOCK10/NFATC2/RUNX1/SATB1/FOXP1/LEF1/CAMK4/IL4/PRR7/HLA-G/CARD11/IL6/IKZF1/PTK2B/CHD7/LY6D/IFNE/DOCK11/CD40LG	43
GO:0050731	positive regulation of peptidyl-tyrosine phosphorylation	28/1176	192/18670	2.80173e-05	0.00680703	0.00638443	BDNF/NOX4/IL18/NTF3/DVL2/GHRL/IL5/CD36/PTPRC/IL20/IL24/HPX/CD3E/TNFRSF1A/DLG4/VTN/CSF3/ACVR1/PDGFB/CCK/ADIPOQ/DGKQ/FBXW7/IL6ST/IL4/IL6/PTK2B/SEMA4D	28
GO:0018212	peptidyl-tyrosine modification	44/1176	366/18670	2.86174e-05	0.00680703	0.00638443	BDNF/NOX4/IL18/NTF3/DVL2/CLK1/GHRL/IL5/RACK1/CD36/SHC1/PTPRC/IL20/IL24/HPX/CD3E/TNFRSF1A/PTPN6/CSK/DLG4/MAP2K4/VTN/CSF3/PTPN2/ZAP70/NCK2/ACVR1/ITGB2/PDGFB/SH3BP5/CCK/PRKCD/CBLB/ADIPOQ/DGKQ/ZFYVE28/FBXW7/IL6ST/IL4/DDR1/IL6/DMTN/PTK2B/SEMA4D	44
GO:0043368	positive T cell selection	10/1176	34/18670	3.08066e-05	0.00680703	0.00638443	SLAMF6/PTPRC/CD3E/CD3D/CD3G/BCL11B/FOXN1/PTPN2/ZAP70/IL6	10
GO:0071402	cellular response to lipoprotein particle stimulus	10/1176	34/18670	3.08066e-05	0.00680703	0.00638443	CD68/APOE/PPARG/CD36/CD9/AKT1/CDH13/ABCG1/ITGB2/ADTRP	10
GO:0043312	neutrophil degranulation	54/1176	485/18670	3.31832e-05	0.00688963	0.0064619	DDOST/FCGR2A/QSOX1/CHIT1/CD55/TCN1/MMP8/CD68/NME2/FPR2/CXCR2/CD93/APEH/AHSG/TMEM30A/DBNL/CD36/PTPRN2/KCNAB2/TNFRSF1B/UBR4/FLG2/S100A9/S100A7/NCSTN/PTPRC/TMEM63A/TSPAN14/RHOG/PTPN6/KRT1/ARHGAP9/GNS/CYFIP1/RAB27A/HMOX2/COTL1/ABR/ORMDL3/KPNB1/CFD/CEACAM6/CPNE1/ITGB2/ACAA1/NBEAL2/PRKCD/PSMD6/AGA/DIAPH1/DYNLT1/DEFA4/CTSB/SPTAN1	54
GO:0045785	positive regulation of cell adhesion	47/1176	403/18670	3.36749e-05	0.00688963	0.0064619	PDPN/CD55/IL18/CD276/CCL2/RASAL3/LIMS1/CD86/CD36/PTPRC/PRKCQ/CD6/CD5/CD3E/PTPN6/CLECL1/AKT1/CSK/CDH13/CRK/FLCN/LGALS9/VTN/RARA/PRKCA/CEACAM6/ZAP70/MAP4K4/NCK2/LIMS2/DPP4/CTLA4/SIRPG/RUNX1/ITGB2/GRAP2/IL6ST/IL4/HLA-G/HLA-DMB/CARD11/IL6/DMTN/PTK2B/FAM49B/CD274/CD40LG	47
GO:0042119	neutrophil activation	55/1176	498/18670	3.52423e-05	0.00695281	0.00652116	DDOST/FCGR2A/QSOX1/CHIT1/CD55/TCN1/MMP8/IL18/CD68/NME2/FPR2/CXCR2/CD93/APEH/AHSG/TMEM30A/DBNL/CD36/PTPRN2/KCNAB2/TNFRSF1B/UBR4/FLG2/S100A9/S100A7/NCSTN/PTPRC/TMEM63A/TSPAN14/RHOG/PTPN6/KRT1/ARHGAP9/GNS/CYFIP1/RAB27A/HMOX2/COTL1/ABR/ORMDL3/KPNB1/CFD/CEACAM6/CPNE1/ITGB2/ACAA1/NBEAL2/PRKCD/PSMD6/AGA/DIAPH1/DYNLT1/DEFA4/CTSB/SPTAN1	55
GO:0002283	neutrophil activation involved in immune response	54/1176	488/18670	3.92757e-05	0.00730637	0.00685276	DDOST/FCGR2A/QSOX1/CHIT1/CD55/TCN1/MMP8/CD68/NME2/FPR2/CXCR2/CD93/APEH/AHSG/TMEM30A/DBNL/CD36/PTPRN2/KCNAB2/TNFRSF1B/UBR4/FLG2/S100A9/S100A7/NCSTN/PTPRC/TMEM63A/TSPAN14/RHOG/PTPN6/KRT1/ARHGAP9/GNS/CYFIP1/RAB27A/HMOX2/COTL1/ABR/ORMDL3/KPNB1/CFD/CEACAM6/CPNE1/ITGB2/ACAA1/NBEAL2/PRKCD/PSMD6/AGA/DIAPH1/DYNLT1/DEFA4/CTSB/SPTAN1	54
GO:0001933	negative regulation of protein phosphorylation	49/1176	429/18670	3.96798e-05	0.00730637	0.00685276	PAX6/NTF3/LMO3/SPRY2/CALM1/APOE/UCHL1/SH3RF2/RACK1/IGFBP3/DAB2IP/PTPRC/LAX1/ITPRIP/PDCD4/SMPD1/SORL1/WNK1/PTPN6/DUSP16/STRAP/CTDSP2/NDRG2/BDKRB1/AKT1/CSK/FLCN/DUSP14/NOG/PTPN2/SMAD4/PIN1/NCK2/ADARB1/SH3BP5/PRKAR2A/PRKCD/CBLB/ADIPOQ/DGKQ/ZFYVE28/RGS14/LEMD2/DMTN/PKIA/MYC/SEMA4D/RGS3/RAPGEF1	49
GO:0042129	regulation of T cell proliferation	24/1176	156/18670	4.27561e-05	0.00761886	0.00714585	CD55/IL18/CD276/RASAL3/CD86/TNFRSF1B/PTPRC/PRKCQ/CD6/CD3E/PTPN6/CLECL1/LGALS9/ZAP70/NCK2/CTLA4/IL6ST/IL4/HLA-G/HLA-DMB/CARD11/IL6/CD274/CD40LG	24
GO:0030217	T cell differentiation	32/1176	240/18670	4.8131e-05	0.00815814	0.00765166	SEMA4A/IL18/CD86/SLAMF6/PTPRC/CD3E/CD3D/CD3G/WNT1/DTX1/GPR18/PSMB11/BCL11B/LGALS9/FOXN1/RARA/PTPN2/ZAP70/CTLA4/NHEJ1/NFATC2/RUNX1/SATB1/FOXP1/LEF1/CAMK4/IL4/PRR7/HLA-G/CARD11/IL6/CHD7	32
GO:0042326	negative regulation of phosphorylation	52/1176	468/18670	4.87362e-05	0.00815814	0.00765166	PAX6/NTF3/LMO3/SPRY2/CALM1/APOE/AHSG/UCHL1/SH3RF2/RACK1/IGFBP3/DAB2IP/PTPRC/LAX1/ITPRIP/PDCD4/SMPD1/SORL1/WNK1/PTPN6/DUSP16/STRAP/CTDSP2/DNAJC15/NDRG2/AJUBA/BDKRB1/AKT1/CSK/FLCN/DUSP14/NOG/PTPN2/SMAD4/PIN1/NCK2/ADARB1/SH3BP5/PRKAR2A/PRKCD/CBLB/ADIPOQ/DGKQ/ZFYVE28/RGS14/LEMD2/DMTN/PKIA/MYC/SEMA4D/RGS3/RAPGEF1	52
GO:0007156	homophilic cell adhesion via plasma membrane adhesion molecules	25/1176	168/18670	5.2638e-05	0.00855213	0.00802119	CDH8/CDH20/PCDHA5/PCDHA11/PCDHB7/CDHR1/MPZL2/PCDH9/CDH24/CDH16/CDH13/CEACAM6/CDHR4/IGSF11/PCDHA13/PCDHB6/PCDHB9/PCDHB10/PCDHB11/PCDHGB1/PCDHGB2/PCDHGA5/PCDHGA6/CDHR3/PCDH19	25
GO:0032102	negative regulation of response to external stimulus	43/1176	365/18670	5.66727e-05	0.00894456	0.00838926	SEMA4A/APCS/MYOZ1/SEMA6D/CCL2/NPLOC4/SERPINB2/APOE/FPR2/NRXN1/GHRL/PPARG/PROS1/TNFRSF1B/PTPRC/PDCD4/NUCB2/CD9/TNFRSF1A/ABCD2/KRT1/PCBP2/NPFF/GPR18/MAPKBP1/CYP19A1/MEFV/ABR/CRK/VTN/PTPN2/CXCL17/PDGFB/CCK/PRKCD/DRD3/ADIPOQ/OTULIN/IL4/ADTRP/MICB/SEMA4D/C5	43
GO:0043407	negative regulation of MAP kinase activity	15/1176	78/18670	9.12005e-05	0.0136437	0.0127966	SPRY2/APOE/UCHL1/DAB2IP/LAX1/PDCD4/SMPD1/SORL1/PTPN6/DUSP16/DUSP14/PRKCD/ADIPOQ/RGS14/RGS3	15
GO:0042098	T cell proliferation	26/1176	184/18670	9.13858e-05	0.0136437	0.0127966	CD55/IL18/CD276/RASAL3/CD86/TNFRSF1B/NCSTN/PTPRC/PRKCQ/CD6/CD3E/PTPN6/CLECL1/LGALS9/ZAP70/NCK2/CTLA4/SATB1/IL6ST/IL4/HLA-G/HLA-DMB/CARD11/IL6/CD274/CD40LG	26
GO:0046641	positive regulation of alpha-beta T cell proliferation	7/1176	19/18670	9.94565e-05	0.0144578	0.0135602	CD55/IL18/RASAL3/PTPRC/CD3E/LGALS9/ZAP70	7
GO:0046651	lymphocyte proliferation	34/1176	272/18670	0.000104881	0.0148554	0.0139332	CD55/IL18/CD276/RASAL3/CD86/IL5/TAC1/TNFRSF1B/NCSTN/PTPRC/PRKCQ/CD6/CD3E/PTPN6/CLECL1/LGALS9/IKZF3/CD79A/ZAP70/NCK2/CTLA4/NFATC2/SATB1/PRKCD/LEF1/IL6ST/IL4/HLA-G/HLA-DMB/CARD11/IL6/CD274/IFNE/CD40LG	34
GO:0055094	response to lipoprotein particle	9/1176	32/18670	0.000113251	0.01564	0.014669	CD68/APOE/PPARG/CD36/CD9/AKT1/CDH13/ITGB2/ADTRP	9
GO:0050670	regulation of lymphocyte proliferation	28/1176	208/18670	0.000118038	0.0157482	0.0147705	CD55/IL18/CD276/RASAL3/CD86/IL5/TAC1/TNFRSF1B/PTPRC/PRKCQ/CD6/CD3E/PTPN6/CLECL1/LGALS9/IKZF3/ZAP70/NCK2/CTLA4/NFATC2/IL6ST/IL4/HLA-G/HLA-DMB/CARD11/IL6/CD274/CD40LG	28
GO:0032943	mononuclear cell proliferation	34/1176	274/18670	0.000121099	0.0157482	0.0147705	CD55/IL18/CD276/RASAL3/CD86/IL5/TAC1/TNFRSF1B/NCSTN/PTPRC/PRKCQ/CD6/CD3E/PTPN6/CLECL1/LGALS9/IKZF3/CD79A/ZAP70/NCK2/CTLA4/NFATC2/SATB1/PRKCD/LEF1/IL6ST/IL4/HLA-G/HLA-DMB/CARD11/IL6/CD274/IFNE/CD40LG	34
GO:0002429	immune response-activating cell surface receptor signaling pathway	51/1176	473/18670	0.000123157	0.0157482	0.0147705	MUC1/FCGR2A/GCSAML/CD276/MYH2/MUC16/FPR2/GCSAM/IKBKG/CD247/PTPRC/LAX1/PRKCQ/PLEKHA1/CD3E/CD3D/CD3G/WNK1/PTPN6/PSMB11/PSMA3/CYFIP1/CSK/CREBBP/CRK/MYO1C/PTPN2/CD79A/KCNN4/ZAP70/CTLA4/RBCK1/ELMO2/NFATC2/PSMA7/RUNX1/GRAP2/PRKCD/PSMD6/FOXP1/CYFIP2/BTN1A1/MICB/BAG6/PSMB9/CARD11/ELMO1/MUC3A/CUL1/PAG1/RAPGEF1	51
GO:0045058	T cell selection	11/1176	47/18670	0.00012568	0.0157482	0.0147705	SLAMF6/PTPRC/CD3E/CD3D/CD3G/BCL11B/FOXN1/PTPN2/ZAP70/CARD11/IL6	11
GO:0032944	regulation of mononuclear cell proliferation	28/1176	209/18670	0.000128289	0.0157482	0.0147705	CD55/IL18/CD276/RASAL3/CD86/IL5/TAC1/TNFRSF1B/PTPRC/PRKCQ/CD6/CD3E/PTPN6/CLECL1/LGALS9/IKZF3/ZAP70/NCK2/CTLA4/NFATC2/IL6ST/IL4/HLA-G/HLA-DMB/CARD11/IL6/CD274/CD40LG	28
GO:0046631	alpha-beta T cell activation	21/1176	138/18670	0.000147385	0.0174909	0.016405	SEMA4A/CD55/IL18/RASAL3/CD86/SLAMF6/PTPRC/PRKCQ/CD3E/GPR18/PSMB11/BCL11B/LGALS9/RARA/ZAP70/RUNX1/SATB1/FOXP1/LEF1/IL6/CD274	21
GO:0043547	positive regulation of GTPase activity	45/1176	405/18670	0.00015349	0.0174909	0.016405	ARHGEF11/RGS7/ARHGAP1/NTF3/DVL2/ARHGAP44/CCL2/ARHGAP28/RASAL3/LIMS1/RACK1/TIAM2/CCL24/DAB2IP/ARHGAP21/RHOG/SIPA1/PICALM/ARHGAP9/AGAP2/TBC1D15/RIC8B/RASAL1/DOCK9/RASA3/ARHGAP5/ABR/CRK/RAP1GAP2/RABEP1/FLCN/PIN1/ARHGAP25/MAP4K4/ARHGAP15/ZC3H15/DOCK10/RGS12/RGS14/PTK2B/SEMA4D/RGS3/RABGAP1/RAPGEF1/DOCK11	45
GO:0016339	calcium-dependent cell-cell adhesion via plasma membrane cell adhesion molecules	11/1176	48/18670	0.000153861	0.0174909	0.016405	CDH8/CDH20/AJUBA/CDH24/CDH16/CDH13/PCDHB6/PCDHB9/PCDHB10/PCDHB11/CDHR3	11
GO:0031295	T cell costimulation	12/1176	56/18670	0.000155151	0.0174909	0.016405	CD86/CD5/CD3E/PTPN6/AKT1/CSK/DPP4/CTLA4/GRAP2/CARD11/CD274/CD40LG	12
GO:0043087	regulation of GTPase activity	51/1176	479/18670	0.000168202	0.0185829	0.0174292	ARHGEF11/RGS7/ARHGAP1/NTF3/SPRY2/DVL2/ARHGAP44/CCL2/ARHGAP28/RASAL3/LIMS1/RACK1/TIAM2/CCL24/PTPRN2/DAB2IP/AMOT/ARHGAP21/RHOG/SIPA1/PICALM/WNK1/ARHGAP9/AGAP2/TBC1D15/RIC8B/RASAL1/DOCK9/RASA3/AJUBA/ARHGAP5/ABR/CRK/RAP1GAP2/RABEP1/FLCN/PIN1/ARHGAP25/MAP4K4/ARHGAP15/ZC3H15/DOCK10/RGS12/RGS14/DYNLT1/PTK2B/SEMA4D/RGS3/RABGAP1/RAPGEF1/DOCK11	51
GO:0043405	regulation of MAP kinase activity	39/1176	337/18670	0.000179276	0.0194181	0.0182125	NOX4/NTF3/SPRY2/DVL2/APOE/GHRL/UCHL1/MAPK10/DBNL/DAB2IP/IKBKG/SHC1/PTPRC/LAX1/PDCD4/SMPD1/SORL1/PTPN6/DUSP16/FRS2/AJUBA/MAP3K9/CSK/CRK/PIK3R5/MAP2K4/DUSP14/CXCL17/PDGFB/PRKCD/TNIK/ADIPOQ/RGS14/PTK2B/RGS3/C5/RAPGEF1/TRAF2/CD40LG	39
GO:0031294	lymphocyte costimulation	12/1176	57/18670	0.000185398	0.019695	0.0184723	CD86/CD5/CD3E/PTPN6/AKT1/CSK/DPP4/CTLA4/GRAP2/CARD11/CD274/CD40LG	12
GO:0038093	Fc receptor signaling pathway	30/1176	241/18670	0.000280292	0.0292139	0.0274002	FCGR2A/CALM1/MYH2/MAPK10/IKBKG/SHC1/FCER1A/CD247/PTPRC/PRKCQ/CD3G/PSMB11/PSMA3/FOS/CYFIP1/CRK/MYO1C/MAP2K4/ELMO2/NFATC2/PSMA7/GRAP2/PRKCD/PSMD6/CYFIP2/PSMB9/CARD11/ELMO1/CUL1/RAPGEF1	30
GO:0050867	positive regulation of cell activation	43/1176	394/18670	0.000314054	0.0321266	0.030132	PDPN/CD55/MMP8/IL18/CD276/CCL2/RASAL3/SPHK2/CD86/IL5/TAC1/PTPRC/PRKCQ/CD6/CD5/CD3E/PTPN6/CLECL1/AKT1/CSK/LGALS9/RARA/ZAP70/NCK2/DPP4/CTLA4/SIRPG/NFATC2/RUNX1/ITGB2/GRAP2/GATA2/IL6ST/IL4/HLA-G/HLA-DMB/CARD11/IL6/DMTN/FAM49B/CD274/EXOSC3/CD40LG	43
GO:0070663	regulation of leukocyte proliferation	28/1176	222/18670	0.000355412	0.0356963	0.0334801	CD55/IL18/CD276/RASAL3/CD86/IL5/TAC1/TNFRSF1B/PTPRC/PRKCQ/CD6/CD3E/PTPN6/CLECL1/LGALS9/IKZF3/ZAP70/NCK2/CTLA4/NFATC2/IL6ST/IL4/HLA-G/HLA-DMB/CARD11/IL6/CD274/CD40LG	28
GO:0061097	regulation of protein tyrosine kinase activity	15/1176	88/18670	0.000367127	0.0362145	0.0339662	BDNF/NOX4/DVL2/GHRL/RACK1/SHC1/PTPRC/DLG4/PTPN2/NCK2/PDGFB/SH3BP5/CBLB/ZFYVE28/FBXW7	15
GO:0030193	regulation of blood coagulation	14/1176	79/18670	0.000377961	0.0366291	0.034355	PDPN/SERPINB2/APOE/PROS1/CD36/PRKCQ/CD9/KRT1/VTN/PRKCA/PDGFB/PRKCD/ADTRP/DMTN	14
GO:0050732	negative regulation of peptidyl-tyrosine phosphorylation	11/1176	53/18670	0.000388627	0.0370134	0.0347155	NTF3/RACK1/PTPRC/PTPN6/PTPN2/SH3BP5/PRKCD/CBLB/ZFYVE28/DMTN/SEMA4D	11
GO:0046640	regulation of alpha-beta T cell proliferation	8/1176	30/18670	0.000406652	0.0380737	0.0357099	CD55/IL18/RASAL3/PTPRC/CD3E/LGALS9/ZAP70/CD274	8
GO:0050852	T cell receptor signaling pathway	26/1176	202/18670	0.000414796	0.0381889	0.035818	CD276/IKBKG/CD247/PTPRC/PRKCQ/CD3E/CD3D/CD3G/WNK1/PTPN6/PSMB11/PSMA3/CSK/PTPN2/KCNN4/ZAP70/CTLA4/RBCK1/PSMA7/GRAP2/PSMD6/BTN1A1/PSMB9/CARD11/CUL1/PAG1	26
GO:0032623	interleukin-2 production	12/1176	62/18670	0.000423278	0.0383309	0.0359512	IL18/NAV3/CD86/CD247/PTPRC/PRKCQ/CD3E/HDAC7/HOMER2/RUNX1/CARD11/TRAF2	12
GO:1900046	regulation of hemostasis	14/1176	80/18670	0.000432022	0.0384917	0.036102	PDPN/SERPINB2/APOE/PROS1/CD36/PRKCQ/CD9/KRT1/VTN/PRKCA/PDGFB/PRKCD/ADTRP/DMTN	14
GO:0032496	response to lipopolysaccharide	37/1176	330/18670	0.000480321	0.0421158	0.0395011	SELE/CD55/IL18/GJB2/GJB6/CD68/CCL2/CD86/CXCL9/CD36/TAC1/DEFA5/DAB2IP/TNFRSF1B/S100A7/IL24/CAPN2/PDCD4/CD6/CYP27B1/FOS/BDKRB1/AKT1/LITAF/ABR/LGALS9/CSF3/RARA/PRKCA/IL1F10/IL1RN/FOXP1/SPON2/TNIP3/IL6/DEFA4/CD274	37
GO:0002699	positive regulation of immune effector process	27/1176	216/18670	0.000517417	0.0436162	0.0409084	CD1A/CD1C/IL18/SPHK2/CD86/IL5/CD36/PUM1/SLAMF6/PTPRC/HK1/HPX/LGALS9/RARA/ITGB2/GATA2/SPON2/IL4/HLA-G/MICB/HLA-DMB/IL6/FAM49B/EXOSC3/RAPGEF1/TRAF2/SH2D1A	27
GO:0010543	regulation of platelet activation	8/1176	31/18670	0.000518119	0.0436162	0.0409084	PDPN/APOE/PRKCQ/CD9/PRKCA/PDGFB/PRKCD/DMTN	8
GO:0071222	cellular response to lipopolysaccharide	26/1176	205/18670	0.00052112	0.0436162	0.0409084	CD55/IL18/CD68/CCL2/CD86/CXCL9/CD36/DEFA5/DAB2IP/TNFRSF1B/IL24/CAPN2/PDCD4/CD6/AKT1/LITAF/CSF3/RARA/PRKCA/IL1F10/IL1RN/SPON2/TNIP3/IL6/DEFA4/CD274	26
GO:0031348	negative regulation of defense response	29/1176	239/18670	0.000537072	0.043905	0.0411792	APCS/NPLOC4/APOE/FPR2/GHRL/PPARG/TNFRSF1B/PTPRC/PDCD4/TNFRSF1A/ABCD2/KRT1/PCBP2/MAPKBP1/CYP19A1/MEFV/NLRC5/ABR/CRK/LGALS9/PTPN2/CXCL17/CCK/PRKCD/ADIPOQ/OTULIN/IL4/HLA-G/MICB	29
GO:0002696	positive regulation of leukocyte activation	41/1176	380/18670	0.000540467	0.043905	0.0411792	CD55/MMP8/IL18/CD276/CCL2/RASAL3/SPHK2/CD86/IL5/TAC1/PTPRC/PRKCQ/CD6/CD5/CD3E/PTPN6/CLECL1/AKT1/CSK/LGALS9/RARA/ZAP70/NCK2/DPP4/CTLA4/SIRPG/NFATC2/RUNX1/ITGB2/GRAP2/GATA2/IL6ST/IL4/HLA-G/HLA-DMB/CARD11/IL6/FAM49B/CD274/EXOSC3/CD40LG	41
GO:0070661	leukocyte proliferation	34/1176	298/18670	0.000585107	0.0468052	0.0438994	CD55/IL18/CD276/RASAL3/CD86/IL5/TAC1/TNFRSF1B/NCSTN/PTPRC/PRKCQ/CD6/CD3E/PTPN6/CLECL1/LGALS9/IKZF3/CD79A/ZAP70/NCK2/CTLA4/NFATC2/SATB1/PRKCD/LEF1/IL6ST/IL4/HLA-G/HLA-DMB/CARD11/IL6/CD274/IFNE/CD40LG	34
GO:0090330	regulation of platelet aggregation	6/1176	18/18670	0.000593114	0.0468052	0.0438994	PDPN/PRKCQ/CD9/PRKCA/PRKCD/DMTN	6
GO:0051251	positive regulation of lymphocyte activation	37/1176	334/18670	0.000603669	0.0469672	0.0440513	CD55/IL18/CD276/CCL2/RASAL3/CD86/IL5/TAC1/PTPRC/PRKCQ/CD6/CD5/CD3E/PTPN6/CLECL1/AKT1/CSK/LGALS9/RARA/ZAP70/NCK2/DPP4/CTLA4/SIRPG/NFATC2/RUNX1/GRAP2/IL6ST/IL4/HLA-G/HLA-DMB/CARD11/IL6/FAM49B/CD274/EXOSC3/CD40LG	37
GO:1901215	negative regulation of neuron death	26/1176	208/18670	0.000650619	0.0498771	0.0467806	BDNF/NTF3/GABRB3/CCL2/APOE/NR4A2/CHL1/RACK1/IKBKG/TNFRSF1B/NES/KIF14/SORL1/WNT1/AGAP2/CHMP4A/HIF1A/AKT1/TOX3/MAP2K4/CSF3/PIN1/PTK2B/CNTFR/TRAF2/MECP2	26
GO:0070373	negative regulation of ERK1 and ERK2 cascade	13/1176	74/18670	0.000659129	0.0498771	0.0467806	LMO3/SPRY2/DAB2IP/PTPRC/NDRG2/CSK/FLCN/PTPN2/SMAD4/PIN1/ADIPOQ/RGS14/RAPGEF1	13
